# Integrated Transcriptomic and Functional Analysis Reveals Tissue-Specific Molecular Pathology in Adolescent Idiopathic Scoliosis

**DOI:** 10.64898/2026.05.27.727643

**Authors:** Darius Ramkhalawan, Paola Parrales, Justin Koesterich, Gloria Montoya-Vazquez, Carlos Cuna, Anat Kreimer, Jessica McQuerry, Stephanie Ihnow, Nadja Makki

## Abstract

Adolescent idiopathic scoliosis (AIS), the spontaneous development of a lateral spine curvature during puberty, is the most common pediatric spine disorder, affecting ∼3% of children worldwide. As the underlying etiology remains unclear, AIS is treated purely symptomatically, initially by bracing and ultimately by highly invasive, costly surgeries. Genome-wide association studies (GWAS) have identified numerous risk loci in non-coding genomic regions, making it difficult to link them to a biological function. To address this, we performed a multi-tissue investigation to connect genetic risk to tissue-specific molecular pathology.

We conducted RNA sequencing on the primary tissues implicated in AIS, paraspinal muscle and spinal cartilage, from patients and unaffected controls. In paraspinal muscle, we identified differentially expressed genes (DEGs) enriched for pathways related to muscle structure, myogenesis, and metabolism. Key upregulated genes include the transcription factor *EGR1* and structural components such as *MYH1*. In spinal cartilage, we found enrichment of genes related to TGFβ and FoxO signaling, as well as metabolic pathways. Notably, genes crucial for chondrocyte differentiation (e.g. *SOX5* and *SOX6*) were significantly downregulated. We then examined genes at known GWAS loci and found that several risk-associated genes were differentially expressed in one or both tissues. To investigate the function of non-coding variants at these loci, we identified and validated several enhancer elements harboring AIS risk SNPs at the *BCL2, ADGRG6, BNC2, and FTO* loci. We reveal distinct pathological signatures in muscle and cartilage and lay the foundation for connecting non-coding genetic risk to the dysregulation of key developmental and structural pathways.
