## Supplemental Figures and Tables for "Integrated Transcriptomic and Functional Analysis Reveals Tissue-Specific Molecular Pathology in Adolescent Idiopathic Scoliosis": Table S1 Tissue Donor Demographic Information.xlsx

### Sheet: Sheet1
Table S1. Sample information and patient demographics.
Sample #	Patient ID	Diagnosis/Reason for Surgery	Concave/Convex	Sex	Age	Tissue	Race	Ethnicity	Spinal Level	AIS Cobb of Largest Curve
DR35	STB-067	AIS	Concave	M	14	Muscle	W	NH	L3	73
DR144	STB-084	AIS	Concave	F	12	Muscle	W	NH	T9	49
DR113	STB-050	AIS	Concave	F	20	Muscle	W	NH	T6-T7	55
DR115	STB-086	AIS	Concave	F	13	Muscle	O	AAPI	T12-L2	68
DR118	STB-100	AIS	Concave	M	15	Muscle	W	NH	T10-L1	54
DR145	STB-085	AIS	Concave	F	13	Muscle	O	H	T7-T10	60
DR146	STB-095	AIS	Concave	F	14	Muscle	AA	NH	T7-T10	57
DR147	STB-062	AIS	Concave	F	12	Muscle	O	H	T12-L1	58
DR50	STB-062	AIS	Convex	F	12	Muscle	O	H	T12-L1	58
DR75	STB-085	AIS	Convex	F	13	Muscle	O	H	T7-10	60
DR81	STB-094	AIS	Convex	F	16	Muscle	W	NH	T11-T12, L2	68
DR100	STB-095	AIS	Convex	F	14	Muscle	AA	NH	T7-T10	57
DR73	STB-084	AIS	Convex	F	12	Muscle	W	NH	T9	49
DR140	STB-050	AIS	Convex	F	20	Muscle	W	NH	T8-T9	55
DR141	STB-086	AIS	Convex	F	13	Muscle	O	AAPI	T12-L2	68
DR148	STB-100	AIS	Convex	M	15	Muscle	W	NH	T10-L1	54
DR51	STB-068	spinal stenosis	N/A	F	48	Muscle	W	NH	N/S	N/A
DR111	STB-065	lumbar spondylosis	N/A	M	59	Muscle	W	NH	T8-11	N/A
DR112	STB-066	thoracic spinal stenosis and disc herniation	N/A	M	18	Muscle	W	NH	T12	N/A
DR152	STB-123	lumbar spondylosis	N/A	M	45	Muscle	W	NH	L5-S1	N/A
DR154	STB-124	lumbar spondylosis	N/A	F	65	Muscle	W	NH	L4-L5	N/A
NM7	IS1	AIS	N/S	F	11	Cartilage	N/S	N/S	T10-T12	54
NM9	IS2	AIS	N/S	F	13	Cartilage	N/S	N/S	T4, T8, T10	69
NM8	IS3	AIS	N/S	F	16	Cartilage	N/S	N/S	T7-T11	53
SAMN09302740		internal fixation of the lumbar spine	N/A	M	27	Cartilage	N/S	N/S	T12-L2	N/A
SAMN09302739		internal fixation of the lumbar spine	N/A	F	18	Cartilage	N/S	N/S	T12-L2	N/A
SAMN09302738		internal fixation of the lumbar spine	N/A	F	32	Cartilage	N/S	N/S	T12-L2	N/A
AIS = Adolescent Idiopathic Scoliosis, N/A = Not Applicable, N/S = Not Specified, F = Female, M = Male, W = White, NH = Non-Hispanic, B = Black or African American, O = Other, AAPI = Asian American or Pacific Islander, H = Hispanic, T = Thoracic, L = Lumbar
