## Supplemental Figures and Tables for "Integrated Transcriptomic and Functional Analysis Reveals Tissue-Specific Molecular Pathology in Adolescent Idiopathic Scoliosis": Table S3 Concave vs Convex GO Term Enrichment.xlsx

### Sheet: Table S3 Concave vs Convex GO T
Table S3. Concave muscle vs convex muscle GO term enrichment.
Enrichment FDR	nGenes	Pathway Genes	Fold Enrichment	Pathway	URL	Genes
2.0862354823272e-06	10	232	11.523	Path:hsa04820 Cytoskeleton in muscle cells	https://www.genome.jp/kegg-bin/show_pathway?hsa04820	COL4A3 COL4A4 AMPD3 MYBPC2 MYBPH MYH1 MYOZ2 BGN ACTC1 CSRP3
0.0517322	5	194	6.89003	Path:hsa04814 Motor proteins	https://www.genome.jp/kegg-bin/show_pathway?hsa04814	MYL12A MYL6B TUBB MYH1 ACTC1
0.0679123	2	16	33.4167	Path:hsa00430 Taurine and hypotaurine metabolism	https://www.genome.jp/kegg-bin/show_pathway?hsa00430	GGT7 GADL1
0.126874	3	89	9.01124	Path:hsa04512 ECM-receptor interaction	https://www.genome.jp/kegg-bin/show_pathway?hsa04512	CHAD COL4A3 COL4A4
0.126874	3	92	8.71739	Path:hsa04970 Salivary secretion	https://www.genome.jp/kegg-bin/show_pathway?hsa04970	CALML6 AMY2B STATH
0.14849	4	202	5.29373	Path:hsa04510 Focal adhesion	https://www.genome.jp/kegg-bin/show_pathway?hsa04510	MYL12A CHAD COL4A3 COL4A4
