## Supplemental Figures and Tables for "Integrated Transcriptomic and Functional Analysis Reveals Tissue-Specific Molecular Pathology in Adolescent Idiopathic Scoliosis": Table S6 Concave vs Control GO Term Enrichment.xlsx

### Sheet: Table S6 Enriched Terms LFC |2|
Table S6. Concave muscle vs control muscle GO term enrichment results.
	ONTOLOGY	ID	Description	GeneRatio	BgRatio	RichFactor	FoldEnrichment	zScore	pvalue	p.adjust	qvalue	geneID	Count
GO:0030198	BP	GO:0030198	extracellular matrix organization	14/101	321/18870	0.0436137	8.14842	9.47582	1.73616630808696e-09	1.06833426562636e-06	9.72112906639259e-07	ABI3BP/AEBP1/ANGPTL7/CCDC80/COL14A1/COMP/CTSK/FAP/FBLN1/FMOD/LUM/MFAP4/POSTN/RUNX1	14
GO:0003012	BP	GO:0003012	muscle system process	13/101	452/18870	0.0287611	5.37348	6.90382	8.65210815814848e-07	0.00036858	0.000335383	ACTA1/ALDOA/CASQ1/COMP/KBTBD13/KCNJ12/MYL1/MYL11/MYLK2/MYOC/MYOZ1/NOS1/PGAM2	13
GO:0033275	BP	GO:0033275	actin-myosin filament sliding	4/101	16/18870	0.25	46.7079	13.4173	1.33918126135115e-06	0.000456393	0.000415287	ACTC1/MYL1/MYL11/MYLK2	4
GO:0007519	BP	GO:0007519	skeletal muscle tissue development	8/101	166/18870	0.0481928	9.00394	7.5981	3.05736485386156e-06	0.000651219	0.000592566	ACTA1/ASB2/CASQ1/EGR1/FOS/MYL11/MYLK2/MYOZ1	8
GO:0006096	BP	GO:0006096	glycolytic process	6/101	89/18870	0.0674157	12.5954	8.04333	8.21406121607747e-06	0.00135746	0.0012352	ALDOA/ENO3/GAPDH/GPD1/PGAM2/PGM1	6
GO:0006094	BP	GO:0006094	gluconeogenesis	6/101	90/18870	0.0666667	12.4554	7.99098	8.76294097892441e-06	0.00135746	0.0012352	C1QTNF3/ENO3/FBP2/GPD1/PGAM2/PGM1	6
GO:0060537	BP	GO:0060537	muscle tissue development	11/101	433/18870	0.0254042	4.7463	5.78517	2.03582666711446e-05	0.0023127	0.0021044	ACTA1/ACTC1/ASB2/CASQ1/EGR1/FOS/MYL11/MYLK2/MYOZ1/RPL3L/RUNX1	11
GO:0016052	BP	GO:0016052	carbohydrate catabolic process	7/101	163/18870	0.0429448	8.02345	6.60627	2.74621829915535e-05	0.00275268	0.00250476	ALDOA/ENO3/GAPDH/GPD1/PGAM2/PGM1/PYGM	7
GO:0019318	BP	GO:0019318	hexose metabolic process	8/101	233/18870	0.0343348	6.41482	6.10083	3.60950696602491e-05	0.003417	0.00310924	ALDOA/C1QTNF3/ENO3/FBP2/GAPDH/GPD1/PGAM2/PGM1	8
GO:0006090	BP	GO:0006090	pyruvate metabolic process	6/101	118/18870	0.0508475	9.49992	6.79433	4.11102128799107e-05	0.00368694	0.00335487	ALDOA/ENO3/GAPDH/GPD1/PGAM2/PGM1	6
GO:0007178	BP	GO:0007178	transmembrane receptor protein serine/threonine kinase signaling pathway	10/101	410/18870	0.0243902	4.55687	5.34144	6.94770479034854e-05	0.00591944	0.0053863	ASPN/CCN3/COMP/EGR1/FMOD/FOS/HJV/JUN/LTBP2/SFRP4	10
GO:0061448	BP	GO:0061448	connective tissue development	8/101	285/18870	0.0280702	5.2444	5.29629	0.000147308	0.0109136	0.00993063	BGN/CCN3/COMP/CTSK/EGR1/HMGCS2/RUNX1/ZBTB16	8
GO:0071559	BP	GO:0071559	response to transforming growth factor beta	8/101	293/18870	0.0273038	5.10121	5.19006	0.00017799	0.0126373	0.0114991	ASPN/CTSK/FMOD/FOS/JUN/LTBP2/MXRA5/POSTN	8
GO:0051146	BP	GO:0051146	striated muscle cell differentiation	8/101	305/18870	0.0262295	4.9005	5.03776	0.000233735	0.0159314	0.0144965	ACTA1/ACTC1/ASB2/CASQ1/CCN3/MYOZ1/NOS1/RPL3L	8
GO:0032963	BP	GO:0032963	collagen metabolic process	5/101	106/18870	0.0471698	8.81282	5.91715	0.000262698	0.0172168	0.0156661	CTSK/FAP/MFAP4/PCOLCE/RUNX1	5
GO:0043501	BP	GO:0043501	skeletal muscle adaptation	3/101	25/18870	0.12	22.4198	7.86144	0.000314217	0.0198306	0.0180445	ACTA1/MYOC/MYOZ1	3
GO:0010812	BP	GO:0010812	negative regulation of cell-substrate adhesion	4/101	65/18870	0.0615385	11.4973	6.2189	0.000407463	0.0235654	0.0214429	BCL6/FBLN1/MYOC/POSTN	4
GO:0030239	BP	GO:0030239	myofibril assembly	4/101	71/18870	0.056338	10.5257	5.89895	0.000570595	0.0303842	0.0276476	ACTA1/ACTC1/CASQ1/MYOZ1	4
GO:0031589	BP	GO:0031589	cell-substrate adhesion	8/101	356/18870	0.0224719	4.19846	4.46921	0.000653046	0.0309108	0.0281268	ABI3BP/BCL6/CCDC80/FBLN1/ITGBL1/LYVE1/MYOC/POSTN	8
GO:0042246	BP	GO:0042246	tissue regeneration	4/101	75/18870	0.0533333	9.96436	5.70615	0.000702211	0.0323397	0.0294269	CCN3/MYOZ1/POSTN/RUNX1	4
GO:0005977	BP	GO:0005977	glycogen metabolic process	4/101	76/18870	0.0526316	9.83325	5.6602	0.000738203	0.0331026	0.0301211	NR1D1/PPP1R1A/PPP1R3C/PYGM	4
GO:0044042	BP	GO:0044042	glucan metabolic process	4/101	78/18870	0.0512821	9.58111	5.57082	0.00081407	0.0355686	0.032365	NR1D1/PPP1R1A/PPP1R3C/PYGM	4
GO:0051216	BP	GO:0051216	cartilage development	6/101	207/18870	0.0289855	5.41541	4.68576	0.000864873	0.0361184	0.0328654	BGN/CCN3/COMP/CTSK/RUNX1/ZBTB16	6
GO:0031032	BP	GO:0031032	actomyosin structure organization	6/101	208/18870	0.0288462	5.38938	4.66949	0.00088676	0.0361184	0.0328654	ACTA1/ACTC1/CASQ1/FRMD3/MYOC/MYOZ1	6
GO:0071560	BP	GO:0071560	cellular response to transforming growth factor beta stimulus	7/101	287/18870	0.0243902	4.55687	4.45416	0.000890243	0.0361184	0.0328654	ASPN/CTSK/FMOD/FOS/JUN/LTBP2/POSTN	7
GO:0060348	BP	GO:0060348	bone development	6/101	215/18870	0.027907	5.21391	4.55849	0.00105218	0.0416956	0.0379402	BGN/CHAD/COMP/MYOC/SFRP4/ZBTB16	6
GO:0051591	BP	GO:0051591	response to cAMP	4/101	85/18870	0.0470588	8.79208	5.28168	0.00112303	0.043492	0.0395748	FOS/FOSB/GPD1/HMGCS2	4
GO:0006112	BP	GO:0006112	energy reserve metabolic process	4/101	89/18870	0.0449438	8.39693	5.131	0.00133233	0.0472978	0.0430378	NR1D1/PPP1R1A/PPP1R3C/PYGM	4
GO:0062023	CC	GO:0062023	collagen-containing extracellular matrix	23/105	429/19886	0.0536131	10.1538	13.9645	4.6168524103611e-17	7.9409861458211e-15	7.1439716244535e-15	ABI3BP/AEBP1/ANGPTL2/ANGPTL7/ASPN/BGN/CCDC80/CCN3/COL14A1/COMP/FBLN1/FMOD/LTBP2/LUM/MFAP4/MFAP5/MXRA5/MYOC/PCOLCE/POSTN/PRG4/SSC5D/THBS4	23
GO:0043292	CC	GO:0043292	contractile fiber	12/105	245/19886	0.0489796	9.27627	9.49662	6.62764346416177e-09	5.69977337917913e-07	5.1277031012199e-07	ACTA1/ACTC1/AHNAK2/ALDOA/ASB2/CASQ1/FBP2/FHL3/MYL1/MYL11/MYLK2/MYOZ1	12
GO:0016529	CC	GO:0016529	sarcoplasmic reticulum	4/105	75/19886	0.0533333	10.1008	5.75296	0.000668888	0.016666	0.0149933	CASQ1/DHRS7C/NOS1/THBS4	4
GO:0042383	CC	GO:0042383	sarcolemma	5/105	141/19886	0.035461	6.71597	4.96255	0.000913148	0.0196327	0.0176622	AHNAK2/AQP4/BGN/CASQ1/NOS1	5
GO:0016528	CC	GO:0016528	sarcoplasm	4/105	93/19886	0.0430108	8.14583	5.03236	0.00149441	0.0257038	0.023124	CASQ1/DHRS7C/NOS1/THBS4	4
GO:0043202	CC	GO:0043202	lysosomal lumen	4/105	98/19886	0.0408163	7.73022	4.86603	0.00181207	0.0283342	0.0254903	BGN/CTSK/FMOD/LUM	4
GO:0001527	CC	GO:0001527	microfibril	2/105	13/19886	0.153846	29.137	7.39352	0.00207372	0.0297234	0.0267401	MFAP4/MFAP5	2
GO:0005201	MF	GO:0005201	extracellular matrix structural constituent	16/101	166/18496	0.0963855	17.651	15.968	7.04089865393208e-16	1.63348848771224e-13	1.37112236944993e-13	ABI3BP/AEBP1/ASPN/BGN/COL14A1/COMP/FBLN1/FMOD/LTBP2/LUM/MFAP4/MFAP5/MXRA5/PCOLCE/POSTN/PRG4	16
GO:0005539	MF	GO:0005539	glycosaminoglycan binding	12/101	240/18496	0.05	9.15644	9.42413	7.44494403484422e-09	8.6361350804193e-07	7.2490244549799e-07	BGN/CCDC80/CCN3/CCN5/COMP/GPNMB/LTBP2/LYVE1/PCOLCE/PCOLCE2/POSTN/THBS4	12
GO:0005518	MF	GO:0005518	collagen binding	7/101	68/18496	0.102941	18.8515	10.9277	8.6574817658087e-08	4.98705005750098e-06	4.1860447397354e-06	AEBP1/COL14A1/COMP/CTSK/LUM/PCOLCE/PCOLCE2	7
GO:0001968	MF	GO:0001968	fibronectin binding	5/101	29/18496	0.172414	31.5739	12.2093	4.70219439549065e-07	1.81818183292305e-05	1.52615081257153e-05	CCDC80/CTSK/FBLN1/MYOC/SSC5D	5
GO:0005178	MF	GO:0005178	integrin binding	8/101	154/18496	0.0519481	9.51318	7.8608	2.02085622594973e-06	6.69769492029053e-05	5.62193085414586e-05	CCN3/CCN5/COMP/FAP/FBLN1/GPNMB/ITGBL1/THBS4	8
GO:1901681	MF	GO:1901681	sulfur compound binding	10/101	275/18496	0.0363636	6.65923	7.00608	2.62095290528618e-06	7.60076342532991e-05	6.37995115102556e-05	CCDC80/CCN3/CCN5/COMP/GPNMB/LTBP2/PCOLCE/PCOLCE2/POSTN/THBS4	10
GO:0016504	MF	GO:0016504	peptidase activator activity	4/101	52/18496	0.0769231	14.0868	7.00239	0.000185419	0.00477968	0.00401198	CTSK/FBLN1/PCOLCE/PCOLCE2	4
GO:0017022	MF	GO:0017022	myosin binding	4/101	74/18496	0.0540541	9.89885	5.68354	0.000718955	0.0166797	0.0140007	ACTA1/ACTC1/MYLK2/MYOC	4
GO:0043394	MF	GO:0043394	proteoglycan binding	3/101	36/18496	0.0833333	15.2607	6.34622	0.000989974	0.0208795	0.0175259	COMP/CTSK/GPNMB	3
GO:0016868	MF	GO:0016868	intramolecular transferase activity, phosphotransferases	2/101	10/18496	0.2	36.6257	8.34988	0.00129121	0.0249635	0.0209539	PGAM2/PGM1	2
GO:0008307	MF	GO:0008307	structural constituent of muscle	3/101	42/18496	0.0714286	13.0806	5.80773	0.00155444	0.0277408	0.0232852	MYBPC2/MYL1/MYL11	3
GO:0004864	MF	GO:0004864	protein phosphatase inhibitor activity	3/101	44/18496	0.0681818	12.486	5.65214	0.0017792	0.0294838	0.0247482	MYOZ1/PPP1R1A/SH3RF2	3
GO:0001222	MF	GO:0001222	transcription corepressor binding	3/101	47/18496	0.0638298	11.6891	5.43676	0.0021527	0.0302189	0.0253652	BCL6/NR1D1/ZBTB16	3

### Sheet: Enriched Terms LFC |1|
	ONTOLOGY	ID	Description	GeneRatio	BgRatio	RichFactor	FoldEnrichment	zScore	pvalue	p.adjust	qvalue	geneID	Count
GO:0006091	BP	GO:0006091	generation of precursor metabolites and energy	35/281	494/18860	0.0708502	4.75528	10.4016	1.87253492965891e-14	5.45843931995571e-11	4.82522685032106e-11	ACO2/ADSL/ALDH1L1/ALDOA/ATP5F1B/COQ9/DLAT/ENO3/ETFDH/GAPDH/GPD1/GPI/HMGCS2/IDH2/MDH2/NDUFAF1/NDUFB10/NFATC4/NR1D1/PDK2/PGAM2/PGK1/PGM1/PHKA1/PHKG1/PKM/PPP1R1A/PPP1R3A/PPP1R3C/PYGM/SLC25A4/STBD1/TPI1/UQCRC1/UQCRFS1	35
GO:0003012	BP	GO:0003012	muscle system process	33/281	485/18860	0.0680412	4.56675	9.78659	3.43390938399551e-13	3.3366152847823e-10	2.9495474287793e-10	ACTA1/ACTC1/ALDOA/ASB2/BIN1/CACNG1/CAMK2G/CASQ1/CAV3/COL14A1/COMP/DES/GAMT/JPH2/KBTBD13/KCNJ12/KLHL41/LMOD1/LMOD3/MYL1/MYL11/MYLK2/MYOC/MYOZ1/NOS1/PGAM2/RCSD1/SCN4A/SNTA1/TMEM38A/TMOD1/TMOD4/TPM2	33
GO:0042692	BP	GO:0042692	muscle cell differentiation	31/281	441/18860	0.0702948	4.71801	9.71623	8.00630149710693e-13	5.83459221601668e-10	5.15774370129415e-10	ACTA1/ACTC1/ALPK2/ASB2/BCL2/BIN1/CASQ1/CAV3/CCN3/COL14A1/COMP/DUSP29/DYRK1B/KLHL41/LMOD1/LMOD3/MAPK12/MYBPC1/MYBPC2/MYORG/MYOZ1/NFATC4/NOS1/PLPP7/POPDC3/PPP3CB/RBM38/RPL3L/SPEG/TMOD1/TMOD4	31
GO:0006094	BP	GO:0006094	gluconeogenesis	15/281	95/18860	0.157895	10.5975	11.5331	1.03484565083696e-11	4.30939296027105e-09	3.80947692217876e-09	C1QTNF3/ENO3/FBP2/GPD1/GPI/MDH2/PC/PDK2/PGAM2/PGK1/PGM1/PGP/SLC25A11/SLC37A4/TPI1	15
GO:0006006	BP	GO:0006006	glucose metabolic process	19/281	206/18860	0.092233	6.19044	9.21199	2.81136041676945e-10	5.85365401063068e-08	5.17459421071551e-08	C1QTNF3/DLAT/ENO3/FBP2/GAPDH/GPD1/GPI/MDH2/PC/PDK2/PGAM2/PGK1/PGM1/PGP/PHKA1/PKM/SLC25A11/SLC37A4/TPI1	19
GO:0007517	BP	GO:0007517	muscle organ development	25/281	373/18860	0.0670241	4.49849	8.39272	4.02611718727791e-10	7.8240877339434e-08	6.91644552593426e-08	ACTA1/ACTC1/ASB2/BCL2/CASQ1/CAV3/DES/EGR1/FHL3/FOS/ITGA7/JPH2/KLHL41/LMOD3/MAPK12/MYL11/MYLK2/MYORG/MYOZ1/NEURL1/POPDC3/PPP3CB/RPL3L/SPEG/YBX3	25
GO:0030239	BP	GO:0030239	myofibril assembly	12/281	75/18860	0.16	10.7388	10.3928	1.0730894557359e-09	1.77958468644874e-07	1.57314193822389e-07	ACTA1/ACTC1/CASQ1/CAV3/KLHL41/LMOD1/LMOD3/MYBPC1/MYBPC2/MYOZ1/TMOD1/TMOD4	12
GO:0046496	BP	GO:0046496	nicotinamide nucleotide metabolic process	17/281	179/18860	0.0949721	6.37428	8.88481	1.59132944987714e-09	2.44143439283783e-07	2.15821301567825e-07	ALDH1L1/ALDOA/ENO3/GAPDH/GOT2/GPD1/GPI/IDH2/MDH2/PC/PGAM2/PGK1/PGM1/PKM/SLC25A11/SLC25A12/TPI1	17
GO:0072524	BP	GO:0072524	pyridine-containing compound metabolic process	17/281	186/18860	0.0913978	6.13439	8.65422	2.86868653533166e-09	4.18111062524589e-07	3.69607612552205e-07	ALDH1L1/ALDOA/ENO3/GAPDH/GOT2/GPD1/GPI/IDH2/MDH2/PC/PGAM2/PGK1/PGM1/PKM/SLC25A11/SLC25A12/TPI1	17
GO:0031032	BP	GO:0031032	actomyosin structure organization	18/281	215/18860	0.0837209	5.61913	8.37722	3.9694834104042e-09	5.51002101968011e-07	4.8708247562253e-07	ACTA1/ACTC1/ARHGEF10L/CASQ1/CAV3/FRMD3/KLHL41/LMOD1/LMOD3/LPAR1/MYBPC1/MYBPC2/MYOC/MYOZ1/SYNPO/TMOD1/TMOD4/ZEB2	18
GO:0014706	BP	GO:0014706	striated muscle tissue development	23/281	430/18860	0.0534884	3.59	6.68149	1.37115912951441e-07	1.53728033174404e-05	1.35894637613412e-05	ACTA1/ACTC1/ALPK2/ASB2/BCL2/CASQ1/CAV3/COL14A1/EGR1/FOS/JPH2/KLHL41/LMOD3/MYL11/MYLK2/MYORG/MYOZ1/NEURL1/POPDC3/PPP3CB/RPL3L/RUNX1/YBX3	23
GO:0061621	BP	GO:0061621	canonical glycolysis	6/281	22/18860	0.272727	18.3048	9.98759	6.33193713771054e-07	6.15253225214208e-05	5.438800741444e-05	ENO3/GPI/PGAM2/PGK1/PKM/TPI1	6
GO:0061718	BP	GO:0061718	glucose catabolic process to pyruvate	6/281	22/18860	0.272727	18.3048	9.98759	6.33193713771054e-07	6.15253225214208e-05	5.438800741444e-05	ENO3/GPI/PGAM2/PGK1/PKM/TPI1	6
GO:0006090	BP	GO:0006090	pyruvate metabolic process	12/281	132/18860	0.0909091	6.10159	7.23349	6.74907196113632e-07	6.34630476345561e-05	5.61009445190551e-05	ALDOA/DLAT/ENO3/GAPDH/GPD1/GPI/PDK2/PGAM2/PGK1/PGM1/PKM/TPI1	12
GO:0010927	BP	GO:0010927	cellular component assembly involved in morphogenesis	12/281	138/18860	0.0869565	5.8363	7.01258	1.08776195678603e-06	9.01992858637177e-05	7.97356149839779e-05	ACTA1/ACTC1/CASQ1/CAV3/KLHL41/LMOD1/LMOD3/MYBPC1/MYBPC2/MYOZ1/TMOD1/TMOD4	12
GO:0030198	BP	GO:0030198	extracellular matrix organization	18/281	331/18860	0.0543807	3.64989	5.9816	2.59193803335825e-06	0.000193731	0.000171257	ABI3BP/AEBP1/ANGPTL7/CCDC80/COL12A1/COL14A1/COL1A2/COMP/CTSK/FAP/FBLN1/FKBP10/FMOD/LUM/MFAP4/MMP2/POSTN/RUNX1	18
GO:0046032	BP	GO:0046032	ADP catabolic process	10/281	106/18860	0.0943396	6.33183	6.76993	4.15733242786754e-06	0.000269303	0.000238062	ALDOA/ENO3/GAPDH/GPD1/GPI/PGAM2/PGK1/PGM1/PKM/TPI1	10
GO:0016052	BP	GO:0016052	carbohydrate catabolic process	13/281	187/18860	0.0695187	4.66592	6.19581	4.81714324438913e-06	0.00030526	0.000269848	ALDOA/ENO3/GAPDH/GPD1/GPI/PGAM2/PGK1/PGM1/PHKA1/PKM/PYGM/STBD1/TPI1	13
GO:0072526	BP	GO:0072526	pyridine-containing compound catabolic process	10/281	109/18860	0.0917431	6.15756	6.64121	5.35054957514343e-06	0.000318303	0.000281378	ALDOA/ENO3/GAPDH/GPD1/GPI/PGAM2/PGK1/PGM1/PKM/TPI1	10
GO:0010830	BP	GO:0010830	regulation of myotube differentiation	7/281	47/18860	0.148936	9.99621	7.59418	5.71351397124268e-06	0.000329884	0.000291615	BCL2/CAV3/CCN3/LMOD3/PLPP7/RBM38/RPL3L	7
GO:0051924	BP	GO:0051924	regulation of calcium ion transport	14/281	240/18860	0.0583333	3.91518	5.58963	1.56457742124774e-05	0.000786335	0.000695115	BCL2/BIN1/CACNG1/CAMK2G/CASQ1/CAV3/DHRS7C/JPH2/MRLN/NOS1/ORAI1/PPP3CB/STIM1/TMEM38A	14
GO:0061448	BP	GO:0061448	connective tissue development	16/281	307/18860	0.0521173	3.49798	5.4269	1.59414445629571e-05	0.000787615	0.000696247	BGN/CCN3/CD44/COMP/CTSK/DYRK1B/ECM1/EFEMP1/EGR1/HMGCS2/LUM/MGP/RUNX1/THBS3/TIMP1/ZBTB16	16
GO:0070252	BP	GO:0070252	actin-mediated cell contraction	10/281	124/18860	0.0806452	5.4127	6.06286	1.68376864342756e-05	0.000804621	0.00071128	ACTC1/BIN1/CAV3/MYL1/MYL11/MYLK2/NOS1/SCN4A/SNTA1/ZEB2	10
GO:0051216	BP	GO:0051216	cartilage development	13/281	216/18860	0.0601852	4.03948	5.52532	2.26851225283999e-05	0.00106657	0.000942838	BGN/CCN3/CD44/COMP/CTSK/ECM1/EFEMP1/LUM/MGP/RUNX1/THBS3/TIMP1/ZBTB16	13
GO:0030837	BP	GO:0030837	negative regulation of actin filament polymerization	7/281	59/18860	0.118644	7.96309	6.58777	2.66117230177999e-05	0.00121208	0.00107147	ASB2/KANK2/LMOD1/LMOD3/SPTB/TMOD1/TMOD4	7
GO:0052547	BP	GO:0052547	regulation of peptidase activity	5/281	27/18860	0.185185	12.4292	7.30866	4.37192943966302e-05	0.00190212	0.00168146	ECM1/GAPDH/RCN3/TIMP1/TIMP2	5
GO:0005977	BP	GO:0005977	glycogen metabolic process	8/281	87/18860	0.091954	6.17172	5.94606	4.64136184430401e-05	0.00198964	0.00175883	NR1D1/PHKA1/PHKG1/PPP1R1A/PPP1R3A/PPP1R3C/PYGM/STBD1	8
GO:0044282	BP	GO:0044282	small molecule catabolic process	17/281	373/18860	0.0455764	3.05897	4.93939	4.78831478444054e-05	0.00202289	0.00178822	ACADS/ALDH1L1/DLAT/ECH1/ENO3/ETFDH/GOT2/GPI/GPT/NOS1/PGAM2/PGK1/PGM1/PHYH/PKM/SHMT1/TPI1	17
GO:0044042	BP	GO:0044042	glucan metabolic process	8/281	89/18860	0.0898876	6.03303	5.85305	5.46774056037297e-05	0.00227692	0.00201279	NR1D1/PHKA1/PHKG1/PPP1R1A/PPP1R3A/PPP1R3C/PYGM/STBD1	8
GO:0010466	BP	GO:0010466	negative regulation of peptidase activity	4/281	15/18860	0.266667	17.898	8.05163	5.7845703053961e-05	0.00237493	0.00209943	ECM1/GAPDH/TIMP1/TIMP2	4
GO:0046034	BP	GO:0046034	ATP metabolic process	13/281	241/18860	0.0539419	3.62044	5.03508	7.0422195078312e-05	0.00273708	0.00241956	AK1/ALDOA/ATP5F1B/ENO3/GAPDH/GPD1/GPI/NDUFB10/PGAM2/PGK1/PGM1/PKM/TPI1	13
GO:0019674	BP	GO:0019674	NAD+ metabolic process	6/281	50/18860	0.12	8.05409	6.14233	9.50417505116191e-05	0.00359801	0.00318062	GOT2/GPD1/MDH2/PC/SLC25A11/SLC25A12	6
GO:0070296	BP	GO:0070296	sarcoplasmic reticulum calcium ion transport	6/281	51/18860	0.117647	7.89617	6.06473	0.000106381	0.00392761	0.00347198	CACNG1/CASQ1/DHRS7C/JPH2/MRLN/TMEM38A	6
GO:0032272	BP	GO:0032272	negative regulation of protein polymerization	7/281	73/18860	0.0958904	6.43592	5.72278	0.000106443	0.00392761	0.00347198	ASB2/KANK2/LMOD1/LMOD3/SPTB/TMOD1/TMOD4	7
GO:0072522	BP	GO:0072522	purine-containing compound biosynthetic process	13/281	273/18860	0.047619	3.19607	4.49494	0.000242983	0.00769886	0.00680574	ADSL/ADSS1/AK1/ALDOA/ATP5F1B/DLAT/HACD1/IDH2/NDUFB10/PDK2/PGK1/SHMT1/TECR	13
GO:0048741	BP	GO:0048741	skeletal muscle fiber development	5/281	39/18860	0.128205	8.6048	5.84656	0.000269452	0.00835588	0.00738655	ACTA1/BCL2/LMOD3/MYORG/PPP3CB	5
GO:0034765	BP	GO:0034765	regulation of monoatomic ion transmembrane transport	14/281	318/18860	0.0440252	2.95486	4.32366	0.000315815	0.00969055	0.00856638	BCL2/BIN1/CACNG1/CASQ1/CAV3/DHRS7C/JPH2/KCNJ12/NOS1/PPP3CB/SNTA1/STIM1/TMEM38A/WNK2	14
GO:0043501	BP	GO:0043501	skeletal muscle adaptation	4/281	23/18860	0.173913	11.6726	6.29839	0.000341609	0.0101818	0.00900069	ASB2/CAMK2G/MYOC/MYOZ1	4
GO:0032963	BP	GO:0032963	collagen metabolic process	8/281	116/18860	0.0689655	4.62879	4.82126	0.000348209	0.0102528	0.00906342	COL1A2/CTSK/FAP/MFAP4/MMP2/PCOLCE/RCN3/RUNX1	8
GO:0060346	BP	GO:0060346	bone trabecula formation	3/281	10/18860	0.3	20.1352	7.44354	0.000363383	0.0105926	0.00936381	CHAD/MMP2/THBS3	3
GO:1901861	BP	GO:1901861	regulation of muscle tissue development	5/281	43/18860	0.116279	7.80435	5.49348	0.000429154	0.0118017	0.0104327	BCL2/JPH2/LMOD3/RPL3L/YBX3	5
GO:0051289	BP	GO:0051289	protein homotetramerization	6/281	66/18860	0.0909091	6.10159	5.10586	0.000445434	0.0120226	0.0106279	ALDOA/APIP/AQP4/DNM1/KCNJ12/SHMT1	6
GO:0050881	BP	GO:0050881	musculoskeletal movement	6/281	68/18860	0.0882353	5.92213	5.0006	0.000523452	0.0138715	0.0122623	CASQ1/CAV3/COMP/KBTBD13/RCSD1/SCN4A	6
GO:0060048	BP	GO:0060048	cardiac muscle contraction	9/281	155/18860	0.0580645	3.89714	4.45408	0.000538029	0.0140032	0.0123787	ACTC1/BIN1/CAV3/JPH2/MYLK2/NOS1/SCN4A/SNTA1/TMEM38A	9
GO:0035994	BP	GO:0035994	response to muscle stretch	4/281	26/18860	0.153846	10.3258	5.85195	0.000556832	0.0142383	0.0125866	CAV3/FOS/GPI/JUN	4
GO:1901136	BP	GO:1901136	carbohydrate derivative catabolic process	12/281	263/18860	0.0456274	3.06239	4.14218	0.000612389	0.0151281	0.0133731	ALDOA/CD44/ENO3/GAPDH/GPD1/GPI/LYVE1/PGAM2/PGK1/PGM1/PKM/TPI1	12
GO:0061430	BP	GO:0061430	bone trabecula morphogenesis	3/281	13/18860	0.230769	15.4886	6.42657	0.000837812	0.0196244	0.0173479	CHAD/MMP2/THBS3	3
GO:0019693	BP	GO:0019693	ribose phosphate metabolic process	15/281	392/18860	0.0382653	2.56827	3.85882	0.000841527	0.0196244	0.0173479	ADSL/ADSS1/AK1/ALDOA/ATP5F1B/ENO3/GAPDH/GPD1/GPI/NDUFB10/PGAM2/PGK1/PGM1/PKM/TPI1	15
GO:0043648	BP	GO:0043648	dicarboxylic acid metabolic process	7/281	103/18860	0.0679612	4.56138	4.45714	0.00088661	0.0201911	0.0178489	ADSS1/ALDH1L1/GOT2/IDH2/MDH2/PHYH/SHMT1	7
GO:0051494	BP	GO:0051494	negative regulation of cytoskeleton organization	9/281	167/18860	0.0538922	3.61711	4.17774	0.000917908	0.0205823	0.0181947	ASB2/CAV3/KANK2/LMOD1/LMOD3/MYOC/SPTB/TMOD1/TMOD4	9
GO:1902904	BP	GO:1902904	negative regulation of supramolecular fiber organization	9/281	169/18860	0.0532544	3.5743	4.13416	0.000998448	0.0222174	0.01964	ASB2/CAV3/KANK2/LMOD1/LMOD3/MYOC/SPTB/TMOD1/TMOD4	9
GO:0035383	BP	GO:0035383	thioester metabolic process	7/281	106/18860	0.0660377	4.43228	4.35803	0.00105015	0.0230165	0.0203464	ACSF2/DLAT/HACD1/HMGCS2/PDK2/PGK1/TECR	7
GO:0032970	BP	GO:0032970	regulation of actin filament-based process	15/281	402/18860	0.0373134	2.50438	3.74956	0.00108345	0.0234357	0.020717	ARHGEF10L/ASB2/BIN1/CAV3/KANK2/LMOD1/LMOD3/LPAR1/MYLK2/MYOC/SPTB/SYNPO/TMOD1/TMOD4/ZEB2	15
GO:1901880	BP	GO:1901880	negative regulation of protein depolymerization	6/281	78/18860	0.0769231	5.16288	4.53077	0.00108536	0.0234357	0.020717	ASB2/LMOD1/LMOD3/SPTB/TMOD1/TMOD4	6
GO:0035384	BP	GO:0035384	thioester biosynthetic process	5/281	53/18860	0.0943396	6.33183	4.78031	0.00113357	0.0241193	0.0213213	DLAT/HACD1/PDK2/PGK1/TECR	5
GO:0071616	BP	GO:0071616	acyl-CoA biosynthetic process	5/281	53/18860	0.0943396	6.33183	4.78031	0.00113357	0.0241193	0.0213213	DLAT/HACD1/PDK2/PGK1/TECR	5
GO:0090130	BP	GO:0090130	tissue migration	7/281	110/18860	0.0636364	4.27111	4.23148	0.00130407	0.0273479	0.0241754	ACTA1/ACTC1/GLIPR2/JUN/KANK2/NANOS1/ZEB2	7
GO:0031589	BP	GO:0031589	cell-substrate adhesion	14/281	369/18860	0.0379404	2.54646	3.68955	0.00134798	0.0280668	0.0248109	ABI3BP/BCL2/BCL6/CCDC80/CD44/COL16A1/FBLN1/HACD1/ITGA7/ITGBL1/LYVE1/MYOC/POSTN/THBS3	14
GO:0051258	BP	GO:0051258	protein polymerization	12/281	291/18860	0.0412371	2.76773	3.7374	0.00146596	0.0300934	0.0266024	ASB2/BIN1/CASQ1/CAV3/COBL/KANK2/LMOD1/LMOD3/SPTB/TMOD1/TMOD4/TUBGCP3	12
GO:1901293	BP	GO:1901293	nucleoside phosphate biosynthetic process	13/281	332/18860	0.0391566	2.62809	3.68074	0.00150111	0.030535	0.0269928	ADSL/ADSS1/AK1/ALDOA/ATP5F1B/DLAT/HACD1/IDH2/NDUFB10/PDK2/PGK1/SHMT1/TECR	13
GO:0046434	BP	GO:0046434	organophosphate catabolic process	11/281	253/18860	0.0434783	2.91815	3.77751	0.00150842	0.030535	0.0269928	ALDOA/ENO3/GAPDH/GPD1/GPI/PGAM2/PGK1/PGM1/PKM/PRDX6/TPI1	11
GO:0014823	BP	GO:0014823	response to activity	6/281	84/18860	0.0714286	4.7941	4.28596	0.00159495	0.0314141	0.0277699	ADSL/ADSS1/FOS/MMP2/POSTN/UQCRC1	6
GO:2000767	BP	GO:2000767	positive regulation of cytoplasmic translation	3/281	18/18860	0.166667	11.1862	5.31726	0.00226222	0.0425444	0.037609	PAIP1/PKM/YBX3	3
GO:0032414	BP	GO:0032414	positive regulation of ion transmembrane transporter activity	4/281	38/18860	0.105263	7.06499	4.60247	0.00239011	0.0440961	0.0389807	CASQ1/JPH2/STIM1/WNK2	4
GO:0051346	BP	GO:0051346	negative regulation of hydrolase activity	4/281	38/18860	0.105263	7.06499	4.60247	0.00239011	0.0440961	0.0389807	ECM1/GAPDH/TIMP1/TIMP2	4
GO:0086005	BP	GO:0086005	ventricular cardiac muscle cell action potential	4/281	38/18860	0.105263	7.06499	4.60247	0.00239011	0.0440961	0.0389807	BIN1/CAV3/NOS1/SNTA1	4
GO:0010880	BP	GO:0010880	regulation of release of sequestered calcium ion into cytosol by sarcoplasmic reticulum	4/281	39/18860	0.102564	6.88384	4.52348	0.00263248	0.0479604	0.0423967	CASQ1/DHRS7C/JPH2/TMEM38A	4
GO:0071230	BP	GO:0071230	cellular response to amino acid stimulus	6/281	93/18860	0.0645161	4.33016	3.95922	0.00267688	0.0481673	0.0425796	COL16A1/COL1A2/HMGCS2/MMP2/NEURL1/SESN1	6
GO:0030017	CC	GO:0030017	sarcomere	29/292	222/19944	0.130631	8.92225	14.4688	2.35819604749938e-19	7.94712068007292e-17	6.82635697960348e-17	ACTA1/ACTC1/ALDOA/ANK1/ASB2/BIN1/CASQ1/CAV3/CMYA5/DES/FBP2/FHL3/JPH2/KLHL41/LMOD1/LMOD3/MMP2/MYBPC1/MYBPC2/MYL1/MYLK2/MYOZ1/NOS1/PPP3CB/RTN2/SYNPO/TMOD1/TMOD4/TPM2	29
GO:0031012	CC	GO:0031012	extracellular matrix	39/292	496/19944	0.078629	5.37047	12.0148	9.31591398357199e-18	6.72759601256644e-16	5.77881900189214e-16	ABI3BP/AEBP1/ANGPTL2/ANGPTL7/ASPN/BGN/CCDC80/CCN3/CCN5/COL12A1/COL14A1/COL16A1/COL1A2/COMP/DCN/ECM1/EFEMP1/FBLN1/FMOD/HTRA1/LTBP2/LUM/MFAP4/MFAP5/MGP/MMP2/MXRA5/PCOLCE/POSTN/PRELP/PRG4/SPON2/SSC5D/THBS2/THBS3/THBS4/TIMP1/TIMP2/VCAN	39
GO:0016529	CC	GO:0016529	sarcoplasmic reticulum	14/292	78/19944	0.179487	12.2592	12.1446	6.73909618150881e-12	3.78512568861411e-10	3.25131833318407e-10	ANK1/CAMK2G/CASQ1/CMYA5/DHRS7C/JPH2/KLHL41/MRLN/NOS1/RTN2/SRL/STIM1/THBS4/TMEM38A	14
GO:0033017	CC	GO:0033017	sarcoplasmic reticulum membrane	11/292	44/19944	0.25	17.0753	13.012	2.74261716118739e-11	1.32037426188593e-09	1.13416499146847e-09	CAMK2G/CASQ1/DHRS7C/JPH2/KLHL41/MRLN/NOS1/RTN2/SRL/STIM1/TMEM38A	11
GO:0016528	CC	GO:0016528	sarcoplasm	14/292	99/19944	0.141414	9.65878	10.5277	1.9003482763983e-10	8.00521711432786e-09	6.87626021065176e-09	ANK1/CAMK2G/CASQ1/CMYA5/DHRS7C/JPH2/KLHL41/MRLN/NOS1/RTN2/SRL/STIM1/THBS4/TMEM38A	14
GO:0042383	CC	GO:0042383	sarcolemma	16/292	139/19944	0.115108	7.86203	9.89591	2.22385715290033e-10	8.3271095614157e-09	7.15275692453324e-09	AHNAK2/ANK1/AQP4/BGN/BIN1/CACNG1/CASQ1/CAV3/DES/KCNJ12/NOS1/POPDC3/PPP3CB/RTN2/SNTA1/STBD1	16
GO:0098644	CC	GO:0098644	complex of collagen trimers	5/292	27/19944	0.185185	12.6484	7.38277	4.02935223441446e-05	0.00079876	0.000686113	COL12A1/COL14A1/COL16A1/COL1A2/LUM	5
GO:0005884	CC	GO:0005884	actin filament	9/292	120/19944	0.075	5.1226	5.52141	6.91276391403327e-05	0.00129422	0.0011117	ACTA1/ACTC1/COBL/KEAP1/LMOD1/RCSD1/SH2B2/TMOD1/TPM2	9
GO:0043202	CC	GO:0043202	lysosomal lumen	7/292	99/19944	0.0707071	4.82939	4.65591	0.000633623	0.0106765	0.00917086	BGN/CTSK/DCN/FMOD/LUM/PRELP/VCAN	7
GO:0005581	CC	GO:0005581	collagen trimer	6/292	86/19944	0.0697674	4.76521	4.26535	0.00165081	0.0264916	0.0227555	C1QTNF3/COL12A1/COL14A1/COL16A1/COL1A2/LUM	6
GO:0005788	CC	GO:0005788	endoplasmic reticulum lumen	12/292	319/19944	0.0376176	2.56933	3.4442	0.00272842	0.0417944	0.0359003	CASQ1/CERCAM/COL12A1/COL14A1/COL16A1/COL1A2/FKBP10/MXRA8/RCN3/SRL/TIMP1/VCAN	12
GO:0005201	MF	GO:0005201	extracellular matrix structural constituent	27/287	175/18662	0.154286	10.0323	15.0031	1.73929305481985e-19	8.90518044067762e-17	7.94582300833489e-17	ABI3BP/AEBP1/ASPN/BGN/COL12A1/COL14A1/COL16A1/COL1A2/COMP/DCN/ECM1/EFEMP1/FBLN1/FMOD/LTBP2/LUM/MFAP4/MFAP5/MGP/MXRA5/PCOLCE/POSTN/PRELP/PRG4/THBS2/THBS3/VCAN	27
GO:0005539	MF	GO:0005539	glycosaminoglycan binding	19/287	240/18662	0.0791667	5.14776	8.08251	6.17475378479904e-09	1.05382464593904e-06	9.40295839509749e-07	BGN/CCDC80/CCN3/CCN5/CD44/CFH/COMP/DCN/GPNMB/LTBP2/LYVE1/PCOLCE/PCOLCE2/POSTN/PRELP/THBS2/THBS3/THBS4/VCAN	19
GO:0001968	MF	GO:0001968	fibronectin binding	6/287	30/18662	0.2	13.0049	8.22401	5.46497556740937e-06	0.000559613	0.000499326	CCDC80/CTSK/FBLN1/MMP2/MYOC/SSC5D	6
GO:0005518	MF	GO:0005518	collagen binding	8/287	72/18662	0.111111	7.22493	6.61387	1.44834611786706e-05	0.00123592	0.00110278	AEBP1/CD44/COL14A1/COMP/CTSK/LUM/PCOLCE/PCOLCE2	8
GO:1901681	MF	GO:1901681	sulfur compound binding	15/287	266/18662	0.056391	3.66679	5.47473	1.69090662223592e-05	0.00123678	0.00110354	CCDC80/CCN3/CCN5/CFH/COMP/GPNMB/LTBP2/PC/PCOLCE/PCOLCE2/POSTN/PRELP/THBS2/THBS3/THBS4	15
GO:0002020	MF	GO:0002020	protease binding	10/287	139/18662	0.0719424	4.67801	5.43951	5.88983508976718e-05	0.00334916	0.00298836	BCL2/BIN1/COL1A2/COMP/ECM1/FAP/RAD23A/STIM1/TIMP1/TIMP2	10
GO:0003779	MF	GO:0003779	actin binding	19/287	445/18662	0.0426966	2.77632	4.73978	6.41333253877663e-05	0.00334916	0.00298836	ADSS1/ALDOA/BIN1/COBL/FHL3/FMNL1/KBTBD13/LMOD1/LMOD3/MYBPC1/MYBPC2/MYOZ1/RCSD1/SNTA1/SPTB/SYNPO/TMOD1/TMOD4/TPM2	19
GO:0005523	MF	GO:0005523	tropomyosin binding	4/287	15/18662	0.266667	17.3398	7.91195	6.54133647483524e-05	0.00334916	0.00298836	LMOD1/LMOD3/TMOD1/TMOD4	4
GO:0008307	MF	GO:0008307	structural constituent of muscle	5/287	43/18662	0.116279	7.56098	5.38294	0.000495658	0.0230706	0.0205852	MYBPC1/MYBPC2/MYL1/MYL11/TPM2	5
GO:0005178	MF	GO:0005178	integrin binding	9/287	152/18662	0.0592105	3.85013	4.40938	0.000585774	0.0246961	0.0220356	CCN3/CCN5/COL16A1/COMP/FAP/FBLN1/GPNMB/ITGBL1/THBS4	9
GO:0030247	MF	GO:0030247	polysaccharide binding	4/287	26/18662	0.153846	10.0038	5.74154	0.00062705	0.0246961	0.0220356	PPP1R3A/PPP1R3C/PRG4/STBD1	4
GO:0004683	MF	GO:0004683	calcium/calmodulin-dependent protein kinase activity	4/287	27/18662	0.148148	9.63324	5.6103	0.000727265	0.0265971	0.0237318	CAMK2G/MYLK2/PHKA1/PHKG1	4
GO:0004722	MF	GO:0004722	protein serine/threonine phosphatase activity	7/287	103/18662	0.0679612	4.41913	4.34863	0.00106536	0.0363641	0.0324466	CAMK2G/DUSP1/DUSP13A/DUSP28/DUSP29/PPP1R3C/PPP3CB	7
GO:0016769	MF	GO:0016769	transferase activity, transferring nitrogenous groups	4/287	31/18662	0.129032	8.39024	5.14655	0.00124248	0.0397593	0.035476	GAPDH/GOT2/GPT/NOS1	4
GO:0005516	MF	GO:0005516	calmodulin binding	10/287	206/18662	0.0485437	3.15652	3.88968	0.00136874	0.0412232	0.0367822	AEBP1/ATP2B2/CAMK2G/MYLK2/NOS1/ORAI1/PHKA1/PHKG1/PPP3CB/SNTA1	10
