## Supplemental Figures and Tables for "Integrated Transcriptomic and Functional Analysis Reveals Tissue-Specific Molecular Pathology in Adolescent Idiopathic Scoliosis": Table S7 Convex vs Control GO Term Enrichment.xlsx

### Sheet: Table S7 Enriched Term LFC |2|
Table S7. Convex muscle vs control muscle GO term enrichment results.
	ONTOLOGY	ID	Description	GeneRatio	BgRatio	RichFactor	FoldEnrichment	zScore	pvalue	p.adjust	qvalue	geneID	Count
GO:0006936	BP	GO:0006936	muscle contraction	18/183	351/18870	0.0512821	5.28794	8.0246	9.90879866685833e-09	2.0677546061194e-05	1.94602510883209e-05	ACTA1/ALDOA/ANKRD2/BDKRB2/CACNA1C/CAV3/CSRP3/DES/GAMT/GSTO1/KBTBD13/MYL3/MYLK2/PGAM2/PTGS2/SNTA1/TNNC1/TNNI3	18
GO:0007517	BP	GO:0007517	muscle organ development	17/183	354/18870	0.0480226	4.95184	7.42775	6.75577784994027e-08	5.35733183500264e-05	5.041943679587e-05	ACTA1/ANKRD2/CAV3/CSRP3/DES/EGR1/ERBB3/FHL3/FOS/ITGB1BP2/KLHL40/MAPK12/MYL3/MYLK2/SMTNL1/TNNC1/TNNI3	17
GO:0060048	BP	GO:0060048	cardiac muscle contraction	9/183	139/18870	0.0647482	6.67649	6.64718	8.65436358752378e-06	0.00411775	0.00387533	CACNA1C/CAV3/CSRP3/GSTO1/MYL3/MYLK2/SNTA1/TNNC1/TNNI3	9
GO:0090257	BP	GO:0090257	regulation of muscle system process	11/183	247/18870	0.0445344	4.59216	5.62353	3.0426455926333e-05	0.0120641	0.0113539	ABCC8/CACNA1C/CAV3/GSTO1/KBTBD13/MYL3/MYLK2/PTGS2/SLN/TNNC1/TNNI3	11
GO:1903522	BP	GO:1903522	regulation of blood circulation	11/183	258/18870	0.0426357	4.39637	5.43573	4.52620572984246e-05	0.0121212	0.0114076	BDKRB2/CACNA1C/CAV3/CSRP3/DES/GSTO1/MYL3/PTGS2/SMTNL1/SNTA1/TNNI3	11
GO:1903115	BP	GO:1903115	regulation of actin filament-based movement	5/183	41/18870	0.121951	12.575	7.34224	4.58557322350309e-05	0.0121212	0.0114076	CACNA1C/CAV3/MYLK2/TNNC1/ZEB2	5
GO:0050873	BP	GO:0050873	brown fat cell differentiation	5/183	54/18870	0.0925926	9.54766	6.22459	0.000174784	0.0346509	0.032611	FABP3/FNDC5/PRDM16/PTGS2/SH2B2	5
GO:0050881	BP	GO:0050881	musculoskeletal movement	5/183	59/18870	0.0847458	8.73854	5.89127	0.000266085	0.0452155	0.0425536	CAV3/GSTO1/KBTBD13/TNNC1/TNNI3	5
GO:0030017	CC	GO:0030017	sarcomere	17/201	216/19886	0.0787037	7.78658	10.1337	7.46637118492457e-11	6.76950987433161e-09	6.20887709062149e-09	ACTA1/ALDOA/ANKRD2/CACNA1C/CAV3/CSRP3/DES/FBP2/FHL3/ITGB1BP2/KLHL40/MYL3/MYLK2/SMN1/SMTNL1/TNNC1/TNNI3	17
GO:0000164	CC	GO:0000164	protein phosphatase type 1 complex	3/201	19/19886	0.157895	15.6214	6.44305	0.000874815	0.0339928	0.0311776	PPP1R10/PPP1R15A/PPP1R3E	3
GO:0005884	CC	GO:0005884	actin filament	6/201	118/19886	0.0508475	5.03061	4.43735	0.00127648	0.0410914	0.0376883	ACTA1/GAS2L2/SH2B2/SMTNL1/SMTNL2/TWF2	6

### Sheet: Enriched Terms LFC |1|
	ONTOLOGY	ID	Description	GeneRatio	BgRatio	RichFactor	FoldEnrichment	zScore	pvalue	p.adjust	qvalue	geneID	Count
GO:0006091	BP	GO:0006091	generation of precursor metabolites and energy	46/493	494/18860	0.0931174	3.56226	9.4546	7.79230752652918e-14	2.88237455406314e-10	2.72566714849015e-10	ACAT1/ACO2/ADSL/ALDH1L1/ALDOA/ATP5F1B/COX7A1/CYC1/ENO3/ETFA/ETFDH/FDX1/FH/GAPDH/GPI/GYG1/HMGCS2/IDH2/IDH3B/MDH2/NDUFA2/NDUFA8/NDUFA9/NDUFAF1/NDUFB10/NDUFB11/NR1D1/OGT/PDK2/PGAM2/PGM1/PKM/PPP1R1A/PPP1R3C/PPP1R3E/PRDM16/PYGM/SLC25A4/STBD1/STOML2/SUCLG1/SURF1/TPI1/UQCC2/UQCRC1/WIPI1	46
GO:0006936	BP	GO:0006936	muscle contraction	37/493	372/18860	0.0994624	3.80499	8.95203	3.38111062326594e-12	4.1689093984869e-09	3.94225635126762e-09	ACTA1/ALDOA/ANKRD2/APBB1/ATP1B1/BDKRB2/BIN1/CACNA1C/CACNG1/CASQ1/CAV3/CSRP3/DES/DTNA/GAMT/GSTO1/HRC/KBTBD13/KCNJ12/KLHL41/LMOD3/MAP2K3/MB/MYL2/MYL3/MYLK2/PGAM2/SGCA/SMPX/SNTA1/TCAP/TMOD4/TNNC1/TNNI1/TNNI3/TPM2/TPM3	37
GO:0007517	BP	GO:0007517	muscle organ development	35/493	373/18860	0.0938338	3.58967	8.27615	6.78133106983937e-11	4.47842786424422e-08	4.23494708182398e-08	ACTA1/ANKRD2/CASQ1/CAV3/CSRP3/DDX17/DES/EGR1/ERBB3/FHL3/FOS/ITGA7/ITGB1BP2/KLHL40/KLHL41/LMOD3/MAPK12/MUSTN1/MYL2/MYL3/MYLK2/MYOZ1/NEURL1/POPDC3/RPL3L/SGCA/SIRT2/SMTNL1/TCAP/TEAD4/TNNC1/TNNI1/TNNI3/UQCC2/YBX3	35
GO:0032543	BP	GO:0032543	mitochondrial translation	19/493	131/18860	0.145038	5.54852	8.55878	1.41921981728788e-09	5.8329934490532e-07	5.51586836590367e-07	AURKAIP1/MRPL11/MRPL12/MRPL14/MRPL15/MRPL2/MRPL37/MRPL54/MRPL58/MRPS12/MRPS15/MRPS18A/MRPS18B/MRPS24/MRPS28/MRPS35/TACO1/TUFM/UQCC2	19
GO:0140053	BP	GO:0140053	mitochondrial gene expression	20/493	170/18860	0.117647	4.50066	7.51161	2.10608008819758e-08	7.79039024624283e-06	7.36684645587426e-06	AURKAIP1/MRPL11/MRPL12/MRPL14/MRPL15/MRPL2/MRPL37/MRPL54/MRPL58/MRPS12/MRPS15/MRPS18A/MRPS18B/MRPS24/MRPS28/MRPS35/TACO1/TBRG4/TUFM/UQCC2	20
GO:0006163	BP	GO:0006163	purine nucleotide metabolic process	32/493	454/18860	0.0704846	2.69643	5.99442	4.09865473236297e-07	0.000137827	0.000130333	ADCY6/ADSL/ADSS1/ALDH1L1/ALDOA/ATIC/ATP1B1/ATP5F1B/ATP5MC1/DCXR/ENO3/GAPDH/GMPR/GOT2/GPI/HSPA8/IDH2/MAGI3/MDH2/NDUFA2/NDUFA8/NDUFA9/NDUFB10/NDUFB11/NMRK2/OGT/PGAM2/PGM1/PKM/SLC25A12/STOML2/TPI1	32
GO:0007005	BP	GO:0007005	mitochondrion organization	30/493	417/18860	0.0719424	2.7522	5.92788	6.18379958807496e-07	0.000190616	0.000180252	AIFM1/ALKBH7/ATF4/BCL2L2/CHCHD3/CLPP/COA8/COX7A1/ECSIT/ENDOG/HDAC6/MTX2/MTX3/MUL1/NDUFAF1/PHB1/POLDIP2/RAB5IF/SAMM50/SLC25A4/STOML2/SURF1/TACO1/TIMM50/TMEM11/TMEM126A/TMEM223/UQCC2/UQCC5/VDAC2	30
GO:0033108	BP	GO:0033108	mitochondrial respiratory chain complex assembly	13/493	102/18860	0.127451	4.87571	6.43016	2.55219585757771e-06	0.000726198	0.000686716	AIFM1/ATF4/COA8/COX7A1/ECSIT/NDUFAF1/RAB5IF/SURF1/TACO1/TMEM126A/TMEM223/UQCC2/UQCC5	13
GO:0060048	BP	GO:0060048	cardiac muscle contraction	16/493	155/18860	0.103226	3.94896	6.03976	3.15187282670618e-06	0.00083277	0.000787494	ATP1B1/BIN1/CACNA1C/CAV3/CSRP3/GSTO1/HRC/MAP2K3/MYL2/MYL3/MYLK2/SNTA1/TCAP/TNNC1/TNNI1/TNNI3	16
GO:0044282	BP	GO:0044282	small molecule catabolic process	26/493	373/18860	0.0697051	2.66661	5.32621	6.16541725923757e-06	0.00142537	0.00134787	ACAT1/ALDH1L1/APOE/DCXR/ECH1/ECHS1/ECI1/ECI2/ENO3/ETFA/ETFDH/GLUL/GOT2/GPI/GPT/GPT2/GSTZ1/LDHD/NAALAD2/PGAM2/PGM1/PHYH/PKM/SCARF1/TPI1/TST	26
GO:0046034	BP	GO:0046034	ATP metabolic process	19/493	241/18860	0.0788382	3.016	5.16041	2.04596291786501e-05	0.00378401	0.00357828	ALDOA/ATP1B1/ATP5F1B/ATP5MC1/ENO3/GAPDH/GPI/HSPA8/NDUFA2/NDUFA8/NDUFA9/NDUFB10/NDUFB11/OGT/PGAM2/PGM1/PKM/STOML2/TPI1	19
GO:0006942	BP	GO:0006942	regulation of striated muscle contraction	12/493	107/18860	0.11215	4.29035	5.59193	2.32503119269079e-05	0.00409538	0.00387272	ATP1B1/BIN1/CACNA1C/CASQ1/CAV3/GSTO1/HRC/KBTBD13/MYL2/MYL3/TNNI1/TNNI3	12
GO:0030239	BP	GO:0030239	myofibril assembly	10/493	75/18860	0.133333	5.10074	5.82977	2.46001084259892e-05	0.00413617	0.0039113	ACTA1/CASQ1/CAV3/CSRP3/KLHL41/LMOD3/MYL2/MYOZ1/TCAP/TMOD4	10
GO:0072524	BP	GO:0072524	pyridine-containing compound metabolic process	16/493	186/18860	0.0860215	3.2908	5.14386	3.18679915398903e-05	0.0051252	0.00484656	ALDH1L1/ALDOA/DCXR/ENO3/GAPDH/GOT2/GPI/IDH2/MDH2/NMRK2/OGT/PGAM2/PGM1/PKM/SLC25A12/TPI1	16
GO:1902904	BP	GO:1902904	negative regulation of supramolecular fiber organization	15/493	169/18860	0.0887574	3.39547	5.12484	3.89465391085475e-05	0.00576253	0.00544924	APOE/CAV3/GAS2L2/HDAC6/HSPA8/HSPG2/KANK2/LIMA1/LMOD3/MID1IP1/PFDN6/PHLDB2/PLEKHH2/TMOD4/TWF2	15
GO:0035994	BP	GO:0035994	response to muscle stretch	6/493	26/18860	0.230769	8.82821	6.54397	4.56485754029629e-05	0.00649439	0.0061413	CAV3/CSRP3/FOS/GPI/JUN/TCAP	6
GO:0050881	BP	GO:0050881	musculoskeletal movement	9/493	68/18860	0.132353	5.06324	5.49926	6.63713332450968e-05	0.00875911	0.0082829	CASQ1/CAV3/GSTO1/KBTBD13/MB/TCAP/TNNC1/TNNI1/TNNI3	9
GO:0014706	BP	GO:0014706	striated muscle tissue development	26/493	430/18860	0.0604651	2.31313	4.51276	7.07201158306719e-05	0.00875911	0.0082829	ACTA1/CASQ1/CAV3/CSRP3/DDX17/EGR1/ERBB3/FOS/FZD7/KLHL40/KLHL41/LMOD3/MYL2/MYL3/MYLK2/MYOZ1/NEURL1/POPDC3/RPL3L/SIRT2/TCAP/TNNC1/TNNI1/TNNI3/UQCC2/YBX3	26
GO:0043648	BP	GO:0043648	dicarboxylic acid metabolic process	11/493	103/18860	0.106796	4.08555	5.14438	7.96053387836446e-05	0.00904319	0.00855153	ADSS1/ALDH1L1/ATIC/FH/GLUL/GOT2/GPT2/GRHPR/IDH2/MDH2/PHYH	11
GO:0046395	BP	GO:0046395	carboxylic acid catabolic process	18/493	248/18860	0.0725806	2.77661	4.61409	9.83021890483711e-05	0.00978248	0.00925063	ACAT1/ALDH1L1/DCXR/ECH1/ECHS1/ECI1/ECI2/ETFA/ETFDH/GLUL/GOT2/GPT/GPT2/GSTZ1/LDHD/NAALAD2/PHYH/TST	18
GO:0019693	BP	GO:0019693	ribose phosphate metabolic process	24/493	392/18860	0.0612245	2.34218	4.39954	0.000110223	0.0104542	0.00988588	ADCY6/ADSL/ADSS1/ALDOA/ATIC/ATP1B1/ATP5F1B/ATP5MC1/ENO3/GAPDH/GPI/HSPA8/MAGI3/NDUFA2/NDUFA8/NDUFA9/NDUFB10/NDUFB11/OGT/PGAM2/PGM1/PKM/STOML2/TPI1	24
GO:1902600	BP	GO:1902600	proton transmembrane transport	15/493	192/18860	0.078125	2.98872	4.53773	0.000165333	0.0149163	0.0141053	ATP1B1/ATP5F1B/ATP5MC1/COX7A1/CYC1/NDUFA2/NDUFA8/NDUFA9/NDUFB10/SLC17A7/SLC25A12/SLC25A3/SLC25A4/SURF1/UQCRC1	15
GO:0031032	BP	GO:0031032	actomyosin structure organization	16/493	215/18860	0.0744186	2.84693	4.46222	0.000177729	0.0156529	0.0148019	ACTA1/ARHGEF10/ARHGEF10L/CASQ1/CAV3/CSRP3/FRMD3/KLHL41/LMOD3/MYL2/MYOZ1/PHLDB2/SYNPO/TCAP/TMOD4/ZEB2	16
GO:0006094	BP	GO:0006094	gluconeogenesis	10/493	95/18860	0.105263	4.0269	4.84562	0.000188362	0.0162035	0.0153226	ATF4/ENO3/FBP2/GPI/MDH2/OGT/PDK2/PGAM2/PGM1/TPI1	10
GO:0061621	BP	GO:0061621	canonical glycolysis	5/493	22/18860	0.227273	8.69445	5.9161	0.00021789	0.0175212	0.0165686	ENO3/GPI/PGAM2/PKM/TPI1	5
GO:0061718	BP	GO:0061718	glucose catabolic process to pyruvate	5/493	22/18860	0.227273	8.69445	5.9161	0.00021789	0.0175212	0.0165686	ENO3/GPI/PGAM2/PKM/TPI1	5
GO:0019318	BP	GO:0019318	hexose metabolic process	17/493	249/18860	0.0682731	2.61183	4.19466	0.000314207	0.0217343	0.0205526	ALDOA/ATF4/DCXR/ENO3/FBP2/GAPDH/GPI/HECTD4/MDH2/OGT/PDK2/PGAM2/PGM1/PKM/POFUT2/PPP1R3E/TPI1	17
GO:0006164	BP	GO:0006164	purine nucleotide biosynthetic process	15/493	204/18860	0.0735294	2.81291	4.26526	0.000319386	0.0217343	0.0205526	ADCY6/ADSL/ADSS1/ALDOA/ATIC/ATP5F1B/ATP5MC1/IDH2/NDUFA2/NDUFA8/NDUFA9/NDUFB10/NDUFB11/NMRK2/STOML2	15
GO:0070296	BP	GO:0070296	sarcoplasmic reticulum calcium ion transport	7/493	51/18860	0.137255	5.25077	4.98004	0.000341928	0.0218068	0.0206212	CACNA1C/CACNG1/CASQ1/DHRS7C/GSTO1/HRC/SLN	7
GO:0050873	BP	GO:0050873	brown fat cell differentiation	7/493	53/18860	0.132075	5.05262	4.84036	0.000435255	0.0263936	0.0249586	EBF2/FABP3/FNDC5/MB/PRDM16/PTGS2/SH2B2	7
GO:0043242	BP	GO:0043242	negative regulation of protein-containing complex disassembly	9/493	88/18860	0.102273	3.9125	4.48659	0.000485628	0.0285133	0.0269631	GAS2L2/HDAC6/LIMA1/LMOD3/MID1IP1/PLEKHH2/SLN/TMOD4/TWF2	9
GO:0006119	BP	GO:0006119	oxidative phosphorylation	12/493	148/18860	0.0810811	3.1018	4.20559	0.000522173	0.0301799	0.0285391	ATP5F1B/COX7A1/CYC1/NDUFA2/NDUFA8/NDUFA9/NDUFAF1/NDUFB10/NDUFB11/STOML2/UQCC2/UQCRC1	12
GO:0061734	BP	GO:0061734	type 2 mitophagy	4/493	16/18860	0.25	9.56389	5.61447	0.000653718	0.0366379	0.034646	HDAC6/MUL1/OPTN/TIMM23	4
GO:0006631	BP	GO:0006631	fatty acid metabolic process	23/493	421/18860	0.0546318	2.08997	3.70554	0.000759047	0.0412899	0.0390451	ACAT1/ACSF2/ALKBH7/APOC1/ECH1/ECHS1/ECI1/ECI2/ETFA/ETFDH/FABP3/GSTM4/HPGD/MCRIP2/MECR/MID1IP1/PDK2/PHYH/PTGES2/PTGS2/SCD5/SIRT2/TECR	23
GO:1903115	BP	GO:1903115	regulation of actin filament-based movement	6/493	43/18860	0.139535	5.33799	4.66564	0.000830191	0.0436227	0.041251	BIN1/CACNA1C/CAV3/MYLK2/TNNC1/ZEB2	6
GO:0030049	BP	GO:0030049	muscle filament sliding	4/493	17/18860	0.235294	9.00131	5.40722	0.00083731	0.0436227	0.041251	MYLK2/TCAP/TNNC1/TNNI3	4
GO:0017004	BP	GO:0017004	cytochrome complex assembly	6/493	44/18860	0.136364	5.21667	4.58771	0.000940357	0.0463784	0.0438569	COA8/SURF1/TACO1/TMEM223/UQCC2/UQCC5	6
GO:0000422	BP	GO:0000422	autophagy of mitochondrion	10/493	117/18860	0.0854701	3.26971	4.03466	0.000999335	0.048007	0.045397	ATG4D/FUNDC2/HAX1/HDAC6/MUL1/OGT/OPTN/SLC25A4/TIMM23/WIPI1	10
GO:0030017	CC	GO:0030017	sarcomere	35/531	222/19944	0.157658	5.92151	12.1954	1.91616746249803e-17	8.91017870061585e-15	7.58398911472905e-15	ACTA1/ALDOA/ANKRD2/BIN1/CACNA1C/CASQ1/CAV3/CSRP3/DES/FBP2/FHL3/HRC/ITGB1BP2/KLHL40/KLHL41/LMOD3/MYL2/MYL3/MYLK2/MYOZ1/PARVB/PSMA6/RTN2/SMN1/SMPX/SMTNL1/SYNE1/SYNPO/TCAP/TMOD4/TNNC1/TNNI1/TNNI3/TPM2/TPM3	35
GO:0098798	CC	GO:0098798	mitochondrial protein-containing complex	24/531	176/19944	0.136364	5.12173	9.08344	5.44805562991054e-11	6.333364669771e-09	5.39070767591148e-09	AURKAIP1/CHCHD3/MRPL11/MRPL12/MRPL14/MRPL15/MRPL2/MRPL37/MRPL54/MRPL58/MRPS12/MRPS15/MRPS18A/MRPS18B/MRPS24/MRPS28/MRPS35/MTX2/MTX3/PHB1/SAMM50/SLC25A4/TIMM23/TIMM50	24
GO:0000313	CC	GO:0000313	organellar ribosome	16/531	86/19944	0.186047	6.98778	9.2033	8.82861621172961e-10	5.86472362636324e-08	4.99181909114336e-08	AURKAIP1/MRPL11/MRPL12/MRPL14/MRPL15/MRPL2/MRPL37/MRPL54/MRPL58/MRPS12/MRPS15/MRPS18A/MRPS18B/MRPS24/MRPS28/MRPS35	16
GO:0005761	CC	GO:0005761	mitochondrial ribosome	16/531	86/19944	0.186047	6.98778	9.2033	8.82861621172961e-10	5.86472362636324e-08	4.99181909114336e-08	AURKAIP1/MRPL11/MRPL12/MRPL14/MRPL15/MRPL2/MRPL37/MRPL54/MRPL58/MRPS12/MRPS15/MRPS18A/MRPS18B/MRPS24/MRPS28/MRPS35	16
GO:0042383	CC	GO:0042383	sarcolemma	15/531	139/19944	0.107914	4.05316	5.97402	4.62722148562342e-06	0.00015369	0.000130815	ABCC8/ATP1B1/BIN1/CACNA1C/CACNG1/CASQ1/CAV3/DES/DTNA/KCNJ12/POPDC3/RTN2/SGCA/SNTA1/STBD1	15
GO:0016528	CC	GO:0016528	sarcoplasm	12/531	99/19944	0.121212	4.55265	5.86057	1.26370216453726e-05	0.000309274	0.000263242	CASQ1/DHRS7C/FABP3/HAX1/HRC/ITPR3/KLHL41/MANF/MB/RTN2/SERTAD1/SLN	12
GO:0000502	CC	GO:0000502	proteasome complex	9/531	66/19944	0.136364	5.12173	5.54703	6.03029426175093e-05	0.00133528	0.00113654	PSMA4/PSMA6/PSMA7/PSMB6/PSMD13/PSMD14/PSMD3/PSMD6/RAD23A	9
GO:0031968	CC	GO:0031968	organelle outer membrane	19/531	262/19944	0.0725191	2.72377	4.64506	8.24283467142431e-05	0.00174224	0.00148292	BCL2L2/CHCHD3/FUNDC2/HAX1/ITPR3/MTX2/MTX3/MUL1/NLRX1/PPP1R15A/PTGS2/RHOD/RTN4IP1/SAMM50/SYNE1/TUFM/UBC/VDAC2/VDAC3	19
GO:0019867	CC	GO:0019867	outer membrane	19/531	264/19944	0.0719697	2.70313	4.60717	9.11629068494548e-05	0.00184308	0.00156875	BCL2L2/CHCHD3/FUNDC2/HAX1/ITPR3/MTX2/MTX3/MUL1/NLRX1/PPP1R15A/PTGS2/RHOD/RTN4IP1/SAMM50/SYNE1/TUFM/UBC/VDAC2/VDAC3	19
GO:1904813	CC	GO:1904813	ficolin-1-rich granule lumen	12/531	125/19944	0.096	3.60569	4.83319	0.000128973	0.00249885	0.00212692	ALAD/ALDOA/FTH1/GPI/GYG1/HSPA8/PGM1/PKM/PSMD13/PSMD14/PSMD3/PSMD6	12
GO:0016529	CC	GO:0016529	sarcoplasmic reticulum	9/531	78/19944	0.115385	4.33377	4.87892	0.000224093	0.00400781	0.00341129	CASQ1/DHRS7C/HAX1/HRC/ITPR3/KLHL41/MANF/RTN2/SLN	9
GO:0098803	CC	GO:0098803	respiratory chain complex	11/531	115/19944	0.0956522	3.59263	4.61143	0.00025199	0.00418483	0.00356196	ATP5F1B/ATP5MC1/COX7A1/CYC1/NDUFA2/NDUFA8/NDUFA9/NDUFB10/NDUFB11/SURF1/UQCRC1	11
GO:0016235	CC	GO:0016235	aggresome	6/531	35/19944	0.171429	6.43874	5.32603	0.000291351	0.00440052	0.00374554	HDAC6/HOXC9/HSPB7/KLF8/PRDM16/ZBTB14	6
GO:0140275	CC	GO:0140275	MIB complex	4/531	13/19944	0.307692	11.5567	6.29698	0.000293368	0.00440052	0.00374554	CHCHD3/MTX2/MTX3/SAMM50	4
GO:0001725	CC	GO:0001725	stress fiber	9/531	86/19944	0.104651	3.93063	4.50441	0.000468467	0.00640698	0.00545336	ACTA1/AFAP1/FHL3/GAS2L2/LIMA1/RAI14/SH2B2/SYNPO/TPM3	9
GO:0031970	CC	GO:0031970	organelle envelope lumen	9/531	100/19944	0.09	3.38034	3.94658	0.00139726	0.0154696	0.0131671	AIFM1/HAX1/NDUFA8/PLAAT1/STOML2/SUOX/THOP1/TIMM23/UQCC2	9
GO:0000164	CC	GO:0000164	protein phosphatase type 1 complex	4/531	20/19944	0.2	7.51186	4.81868	0.00171447	0.0181188	0.015422	PPP1R10/PPP1R15A/PPP1R3C/PPP1R3E	4
GO:0061700	CC	GO:0061700	GATOR2 complex	3/531	10/19944	0.3	11.2678	5.37126	0.0019584	0.0197969	0.0168503	CASTOR2/SESN1/SZT2	3
GO:0043194	CC	GO:0043194	axon initial segment	4/531	24/19944	0.166667	6.25989	4.26416	0.00345676	0.0315175	0.0268265	BIN1/IQCJ-SCHIP1/NFASC/PRICKLE2	4
GO:0046930	CC	GO:0046930	pore complex	4/531	26/19944	0.153846	5.77836	4.03217	0.00466364	0.0409169	0.0348268	C7/SLC25A4/VDAC2/VDAC3	4
GO:0005884	CC	GO:0005884	actin filament	9/531	120/19944	0.075	2.81695	3.30167	0.00482569	0.0415546	0.0353696	ACTA1/AFAP1/GAS2L2/KEAP1/LIMA1/SH2B2/TPM2/TPM3/TWF2	9
GO:0005677	CC	GO:0005677	chromatin silencing complex	3/531	14/19944	0.214286	8.04843	4.36314	0.00548751	0.045566	0.0387839	BAZ2A/L3MBTL1/SIRT2	3
GO:0033017	CC	GO:0033017	sarcoplasmic reticulum membrane	5/531	44/19944	0.113636	4.2681	3.58915	0.00605858	0.0494252	0.0420688	CASQ1/DHRS7C/KLHL41/RTN2/SLN	5
GO:0003779	MF	GO:0003779	actin binding	33/525	445/18662	0.0741573	2.63604	5.94294	4.46564801522036e-07	0.000317508	0.000299904	ADSS1/AFAP1/ALDOA/BCL7B/BIN1/COBLL1/CROCC/CSRP3/FHL3/GAS2L2/HDAC6/KBTBD13/LIMA1/LMOD3/MACF1/MYL2/MYL3/MYOZ1/PARVB/PHACTR4/PHPT1/PLEKHH2/RAI14/SNTA1/SYNE1/SYNPO/TMOD4/TNNC1/TNNI1/TNNI3/TPM2/TPM3/TWF2	33
GO:0008157	MF	GO:0008157	protein phosphatase 1 binding	6/525	26/18662	0.230769	8.20308	6.25306	6.86436644230328e-05	0.018747	0.0177076	PHACTR4/PPP1R10/PPP1R15A/PPP1R3C/PPP1R3E/SMTNL1	6
GO:0009055	MF	GO:0009055	electron transfer activity	12/525	117/18662	0.102564	3.64581	4.88431	0.000113863	0.018747	0.0177076	COX7A1/CYC1/ETFA/ETFDH/FDX1/IDH3B/NDUFA2/NDUFA8/NDUFA9/NDUFB10/SURF1/UQCRC1	12
GO:0003735	MF	GO:0003735	structural constituent of ribosome	15/525	175/18662	0.0857143	3.04686	4.62847	0.000131596	0.018747	0.0177076	MRPL11/MRPL12/MRPL14/MRPL15/MRPL2/MRPL37/MRPL54/MRPS12/MRPS15/MRPS18A/MRPS18B/MRPS24/MRPS35/RPL3L/RPL9	15
