## Supplemental Figures and Tables for "Integrated Transcriptomic and Functional Analysis Reveals Tissue-Specific Molecular Pathology in Adolescent Idiopathic Scoliosis": Table S8 Concave vs Control KEGG Enrichment.xlsx

### Sheet: Table S8 ConcaveVsControl KEGG
Table S8. Concave muscle vs control muscle KEGG enrichment results.
Enrichment FDR	nGenes	Pathway Genes	Fold Enrichment	Pathway	URL	Genes
8.64425074537493e-09	13	232	12.1799	Path:hsa04820 Cytoskeleton in muscle cells	https://www.genome.jp/kegg-bin/show_pathway?hsa04820	CKM COMP ENO3 FBLN1 FHL3 MYL11 MYBPC2 MYL1 ACTA1 MYOZ1 BGN ACTC1 THBS4
5.16701236413315e-05	6	67	19.4655	Path:hsa00010 Glycolysis/Gluconeogenesis	https://www.genome.jp/kegg-bin/show_pathway?hsa00010	ENO3 ALDOA GAPDH PGAM2 PGM1 FBP2
0.0101481	5	115	9.45063	Path:hsa01200 Carbon metabolism	https://www.genome.jp/kegg-bin/show_pathway?hsa01200	ENO3 ALDOA GAPDH PGAM2 FBP2
0.010543	3	31	21.0353	Path:hsa00030 Pentose phosphate pathway	https://www.genome.jp/kegg-bin/show_pathway?hsa00030	ALDOA PGM1 FBP2
0.010543	4	75	11.5928	Path:hsa01230 Biosynthesis of amino acids	https://www.genome.jp/kegg-bin/show_pathway?hsa01230	ENO3 ALDOA GAPDH PGAM2
0.010543	6	202	6.45637	Path:hsa04510 Focal adhesion	https://www.genome.jp/kegg-bin/show_pathway?hsa04510	CHAD COMP MYL11 JUN THBS4 MYLK2
0.0321178	3	49	13.308	Path:hsa00330 Arginine and proline metabolism	https://www.genome.jp/kegg-bin/show_pathway?hsa00330	CKM NOS1 AGMAT
0.0321178	4	109	7.97668	Path:hsa04066 HIF-1 signaling pathway	https://www.genome.jp/kegg-bin/show_pathway?hsa04066	EIF4EBP1 ENO3 ALDOA GAPDH
0.0523941	4	133	6.53728	Path:hsa04380 Osteoclast differentiation	https://www.genome.jp/kegg-bin/show_pathway?hsa04380	CTSK FOS FOSB JUN
0.0523941	4	138	6.30042	Path:hsa04910 Insulin signaling pathway	https://www.genome.jp/kegg-bin/show_pathway?hsa04910	EIF4EBP1 PPP1R3C PYGM FBP2
0.0523941	3	69	9.45063	Path:hsa05031 Amphetamine addiction	https://www.genome.jp/kegg-bin/show_pathway?hsa05031	FOS FOSB JUN
0.0523941	5	215	5.05499	Path:hsa05207 Chemical carcinogenesis-receptor activation	https://www.genome.jp/kegg-bin/show_pathway?hsa05207	EIF4EBP1 FOS JUN BCL6 RXRG
0.0612267	15	1556	2.09542	Path:hsa01100 Metabolic pathways	https://www.genome.jp/kegg-bin/show_pathway?hsa01100	ALDH1L1 CKM ADSS1 CMBL ENO3 ALDOA GAPDH GMPR HMGCS2 NOS1 PGAM2 PGM1 PYGM AGMAT FBP2
0.0614014	4	153	5.68273	Path:hsa04921 Oxytocin signaling pathway	https://www.genome.jp/kegg-bin/show_pathway?hsa04921	FOS JUN KCNJ12 MYLK2
0.0614014	5	248	4.38235	Path:hsa05132 Salmonella infection	https://www.genome.jp/kegg-bin/show_pathway?hsa05132	AHNAK2 FOS GAPDH MYL11 JUN
0.079718	3	89	7.32689	Path:hsa04512 ECM-receptor interaction	https://www.genome.jp/kegg-bin/show_pathway?hsa04512	CHAD COMP THBS4
0.0799079	3	93	7.01176	Path:hsa04657 IL-17 signaling pathway	https://www.genome.jp/kegg-bin/show_pathway?hsa04657	FOS FOSB JUN
0.0799079	3	93	7.01176	Path:hsa05323 Rheumatoid arthritis	https://www.genome.jp/kegg-bin/show_pathway?hsa05323	CTSK FOS JUN
0.0838935	2	33	13.1736	Path:hsa00051 Fructose and mannose metabolism	https://www.genome.jp/kegg-bin/show_pathway?hsa00051	ALDOA FBP2
0.0852236	3	99	6.5868	Path:hsa05231 Choline metabolism in cancer	https://www.genome.jp/kegg-bin/show_pathway?hsa05231	EIF4EBP1 FOS JUN
0.0861512	2	36	12.0758	Path:hsa00500 Starch and sucrose metabolism	https://www.genome.jp/kegg-bin/show_pathway?hsa00500	PGM1 PYGM
0.0861512	3	108	6.0379	Path:hsa04620 Toll-like receptor signaling pathway	https://www.genome.jp/kegg-bin/show_pathway?hsa04620	CTSK FOS JUN
0.0861512	3	107	6.09433	Path:hsa04659 Th17 cell differentiation	https://www.genome.jp/kegg-bin/show_pathway?hsa04659	FOS JUN RXRG
0.0861512	4	194	4.48174	Path:hsa04814 Motor proteins	https://www.genome.jp/kegg-bin/show_pathway?hsa04814	MYL11 MYL1 ACTA1 ACTC1
0.0861512	3	106	6.15183	Path:hsa04922 Glucagon signaling pathway	https://www.genome.jp/kegg-bin/show_pathway?hsa04922	PGAM2 PYGM FBP2
0.0956645	3	114	5.72012	Path:hsa04928 Parathyroid hormone synthesis secretion and action	https://www.genome.jp/kegg-bin/show_pathway?hsa04928	EGR1 FOS RXRG
0.118676	3	128	5.09448	Path:hsa00230 Purine metabolism	https://www.genome.jp/kegg-bin/show_pathway?hsa00230	ADSS1 GMPR PGM1
0.118676	3	129	5.05499	Path:hsa04926 Relaxin signaling pathway	https://www.genome.jp/kegg-bin/show_pathway?hsa04926	FOS JUN NOS1
0.118676	2	49	8.87202	Path:hsa05030 Cocaine addiction	https://www.genome.jp/kegg-bin/show_pathway?hsa05030	FOSB JUN
0.125671	3	137	4.75981	Path:hsa04210 Apoptosis	https://www.genome.jp/kegg-bin/show_pathway?hsa04210	CTSK FOS JUN
0.125671	3	137	4.75981	Path:hsa04371 Apelin signaling pathway	https://www.genome.jp/kegg-bin/show_pathway?hsa04371	EGR1 NOS1 MYLK2
0.125671	2	52	8.36017	Path:hsa04961 Endocrine and other factor-regulated calcium reabsorption	https://www.genome.jp/kegg-bin/show_pathway?hsa04961	DNM1 ATP2B2
0.13121	3	141	4.62478	Path:hsa05418 Fluid shear stress and atherosclerosis	https://www.genome.jp/kegg-bin/show_pathway?hsa05418	DUSP1 FOS JUN
0.135661	4	252	3.45023	Path:hsa04020 Calcium signaling pathway	https://www.genome.jp/kegg-bin/show_pathway?hsa04020	NOS1 ATP2B2 CASQ1 MYLK2
0.148024	3	152	4.29009	Path:hsa04145 Phagosome	https://www.genome.jp/kegg-bin/show_pathway?hsa04145	COMP NOS1 THBS4
0.148024	3	153	4.26205	Path:hsa04261 Adrenergic signaling in cardiomyocytes	https://www.genome.jp/kegg-bin/show_pathway?hsa04261	ATP2B2 PPP1R1A ACTC1
0.163105	2	67	6.48849	Path:hsa05221 Acute myeloid leukemia	https://www.genome.jp/kegg-bin/show_pathway?hsa05221	EIF4EBP1 ZBTB16
0.193877	2	76	5.72012	Path:hsa03320 PPAR signaling pathway	https://www.genome.jp/kegg-bin/show_pathway?hsa03320	HMGCS2 RXRG
0.193877	2	77	5.64583	Path:hsa05133 Pertussis	https://www.genome.jp/kegg-bin/show_pathway?hsa05133	FOS JUN
0.193877	2	76	5.72012	Path:hsa05140 Leishmaniasis	https://www.genome.jp/kegg-bin/show_pathway?hsa05140	FOS JUN

### Sheet: LFC |1|
Enrichment FDR	nGenes	Pathway Genes	Fold Enrichment	Pathway	URL	Genes
8.69821598663991e-17	28	232	9.35667	Path:hsa04820 Cytoskeleton in muscle cells	https://www.genome.jp/kegg-bin/show_pathway?hsa04820	CKM COL1A2 COMP VCAN DCN DES ENO3 FBLN1 FHL3 LMOD1 TMOD4 MYL11 ITGA7 MYBPC1 MYBPC2 MYL1 LMOD3 ACTA1 MYOZ1 BGN SNTA1 ACTC1 THBS2 THBS3 THBS4 TMOD1 TPM2 FMNL1
7.11535254665526e-14	19	115	12.8088	Path:hsa01200 Carbon metabolism	https://www.genome.jp/kegg-bin/show_pathway?hsa01200	DLAT ENO3 ALDOA GAPDH GOT2 GPI PGP GPT IDH2 ACADS MDH2 ACO2 PC PGAM2 PGK1 PKM SHMT1 TPI1 FBP2
1.09339026756641e-09	13	75	13.438	Path:hsa01230 Biosynthesis of amino acids	https://www.genome.jp/kegg-bin/show_pathway?hsa01230	ENO3 ALDOA GAPDH GOT2 GPT IDH2 ACO2 PC PGAM2 PGK1 PKM SHMT1 TPI1
5.81608649423962e-08	11	67	12.7283	Path:hsa00010 Glycolysis/Gluconeogenesis	https://www.genome.jp/kegg-bin/show_pathway?hsa00010	DLAT ENO3 ALDOA GAPDH GPI PGAM2 PGK1 PGM1 PKM TPI1 FBP2
1.52045021251648e-05	45	1556	2.2421	Path:hsa01100 Metabolic pathways	https://www.genome.jp/kegg-bin/show_pathway?hsa01100	ALDH1L1 CKM ADSS1 CMBL ADSL DLAT ENO3 AK1 FDFT1 ALDOA GAMT GAPDH GMPR GOT2 GPI PGP GPT HMGCS2 IDH2 ACADS MDH2 NDUFB10 NOS1 ACO2 ATP5F1B PC APIP PGAM2 PGK1 PGM1 PKM SMYD2 PYGM SHMT1 ST3GAL1 ST3GAL3 SUOX TPI1 UQCRC1 UQCRFS1 AGMAT FBP2 HACD1 TECR PRDX6
0.000231923	14	252	4.30704	Path:hsa04020 Calcium signaling pathway	https://www.genome.jp/kegg-bin/show_pathway?hsa04020	MRLN SLC25A4 NFATC4 NOS1 ATP2B2 PHKA1 PHKG1 PPP3CB STIM1 TFEB CAMK2G CASQ1 ORAI1 MYLK2
0.000477529	12	202	4.60554	Path:hsa04510 Focal adhesion	https://www.genome.jp/kegg-bin/show_pathway?hsa04510	CHAD COL1A2 COMP MYL11 ITGA7 JUN BCL2 THBS2 THBS3 THBS4 MYLK2 CAV3
0.000625761	8	89	6.96869	Path:hsa04512 ECM-receptor interaction	https://www.genome.jp/kegg-bin/show_pathway?hsa04512	CHAD COL1A2 COMP ITGA7 THBS2 THBS3 THBS4 CD44
0.00105349	5	30	12.9211	Path:hsa00020 Citrate cycle (TCA cycle)	https://www.genome.jp/kegg-bin/show_pathway?hsa00020	DLAT IDH2 MDH2 ACO2 PC
0.00108585	8	99	6.26478	Path:hsa05410 Hypertrophic cardiomyopathy	https://www.genome.jp/kegg-bin/show_pathway?hsa05410	DES ITGA7 NOS1 SNTA1 ACTC1 TPM2 CACNG1 CAV3
0.00131731	5	33	11.7465	Path:hsa01210 2-Oxocarboxylic acid metabolism	https://www.genome.jp/kegg-bin/show_pathway?hsa01210	DLAT GOT2 GPT IDH2 ACO2
0.00131731	8	106	5.85107	Path:hsa04922 Glucagon signaling pathway	https://www.genome.jp/kegg-bin/show_pathway?hsa04922	PGAM2 PHKA1 PHKG1 PKM PPP3CB PYGM CAMK2G FBP2
0.00131731	8	105	5.90679	Path:hsa05414 Dilated cardiomyopathy	https://www.genome.jp/kegg-bin/show_pathway?hsa05414	DES ITGA7 NOS1 SNTA1 ACTC1 TPM2 CACNG1 CAV3
0.00131731	11	204	4.18036	Path:hsa05415 Diabetic cardiomyopathy	https://www.genome.jp/kegg-bin/show_pathway?hsa05415	COL1A2 GAPDH SLC25A4 MMP2 NDUFB10 ATP5F1B PDK2 MAPK12 UQCRC1 UQCRFS1 CAMK2G
0.00143762	8	109	5.69003	Path:hsa04066 HIF-1 signaling pathway	https://www.genome.jp/kegg-bin/show_pathway?hsa04066	EIF4EBP1 ENO3 ALDOA GAPDH PGK1 BCL2 TIMP1 CAMK2G
0.00270907	9	153	4.56039	Path:hsa04261 Adrenergic signaling in cardiomyocytes	https://www.genome.jp/kegg-bin/show_pathway?hsa04261	ATP2B2 PPP1R1A BCL2 MAPK12 POPDC3 ACTC1 TPM2 CACNG1 CAMK2G
0.00606883	5	49	7.91088	Path:hsa00330 Arginine and proline metabolism	https://www.genome.jp/kegg-bin/show_pathway?hsa00330	CKM GAMT GOT2 NOS1 AGMAT
0.00606883	8	138	4.4943	Path:hsa04910 Insulin signaling pathway	https://www.genome.jp/kegg-bin/show_pathway?hsa04910	SH2B2 EIF4EBP1 PHKA1 PHKG1 PPP1R3A PPP1R3C PYGM FBP2
0.00753955	4	30	10.3369	Path:hsa00630 Glyoxylate and dicarboxylate metabolism	https://www.genome.jp/kegg-bin/show_pathway?hsa00630	PGP MDH2 ACO2 SHMT1
0.00814084	4	31	10.0034	Path:hsa00030 Pentose phosphate pathway	https://www.genome.jp/kegg-bin/show_pathway?hsa00030	ALDOA GPI PGM1 FBP2
0.00990129	8	153	4.05368	Path:hsa04921 Oxytocin signaling pathway	https://www.genome.jp/kegg-bin/show_pathway?hsa04921	FOS JUN KCNJ12 NFATC4 PPP3CB CACNG1 CAMK2G MYLK2
0.00990129	6	86	5.40884	Path:hsa05412 Arrhythmogenic right ventricular cardiomyopathy	https://www.genome.jp/kegg-bin/show_pathway?hsa05412	DES ITGA7 NOS1 SNTA1 CACNG1 CAV3
0.0146047	9	203	3.43714	Path:hsa05205 Proteoglycans in cancer	https://www.genome.jp/kegg-bin/show_pathway?hsa05205	COL1A2 DCN ANK1 LUM MMP2 MAPK12 CAMK2G CAV3 CD44
0.0188234	6	99	4.69859	Path:hsa04933 AGE-RAGE signaling pathway in diabetic complications	https://www.genome.jp/kegg-bin/show_pathway?hsa04933	COL1A2 EGR1 JUN MMP2 BCL2 MAPK12
0.0198638	5	69	5.61787	Path:hsa05031 Amphetamine addiction	https://www.genome.jp/kegg-bin/show_pathway?hsa05031	FOS FOSB JUN PPP3CB CAMK2G
0.0232387	7	141	3.84884	Path:hsa05418 Fluid shear stress and atherosclerosis	https://www.genome.jp/kegg-bin/show_pathway?hsa05418	DUSP1 FOS JUN MMP2 BCL2 MAPK12 CAV3
0.0275187	3	23	10.1122	Path:hsa00220 Arginine biosynthesis	https://www.genome.jp/kegg-bin/show_pathway?hsa00220	GOT2 GPT NOS1
0.0275187	4	47	6.59801	Path:hsa00620 Pyruvate metabolism	https://www.genome.jp/kegg-bin/show_pathway?hsa00620	DLAT MDH2 PC PKM
0.0275187	10	275	2.81915	Path:hsa05020 Prion disease	https://www.genome.jp/kegg-bin/show_pathway?hsa05020	EGR1 SLC25A4 NDUFB10 ATP5F1B PPP3CB PSMD3 MAPK12 UQCRC1 UQCRFS1 CAV3
0.0451322	5	87	4.45556	Path:hsa04260 Cardiac muscle contraction	https://www.genome.jp/kegg-bin/show_pathway?hsa04260	ACTC1 TPM2 UQCRC1 UQCRFS1 CACNG1
0.0534703	5	92	4.21341	Path:hsa04912 GnRH signaling pathway	https://www.genome.jp/kegg-bin/show_pathway?hsa04912	EGR1 JUN MMP2 MAPK12 CAMK2G
0.0534703	6	129	3.60589	Path:hsa04926 Relaxin signaling pathway	https://www.genome.jp/kegg-bin/show_pathway?hsa04926	COL1A2 FOS JUN MMP2 NOS1 MAPK12
0.0583556	6	133	3.49744	Path:hsa04380 Osteoclast differentiation	https://www.genome.jp/kegg-bin/show_pathway?hsa04380	CTSK FOS FOSB JUN PPP3CB MAPK12
0.0595486	5	96	4.03785	Path:hsa01522 Endocrine resistance	https://www.genome.jp/kegg-bin/show_pathway?hsa01522	FOS JUN MMP2 BCL2 MAPK12
0.0595486	9	268	2.60351	Path:hsa05012 Parkinson disease	https://www.genome.jp/kegg-bin/show_pathway?hsa05012	DUSP1 SLC25A4 NDUFB10 ATP5F1B PSMD3 UQCRC1 UQCRFS1 CAMK2G KEAP1
0.0607204	3	33	7.04788	Path:hsa00051 Fructose and mannose metabolism	https://www.genome.jp/kegg-bin/show_pathway?hsa00051	ALDOA TPI1 FBP2
0.0647046	8	227	2.73222	Path:hsa05208 Chemical carcinogenesis-reactive oxygen species	https://www.genome.jp/kegg-bin/show_pathway?hsa05208	FOS SLC25A4 JUN NDUFB10 ATP5F1B MAPK12 UQCRC1 UQCRFS1
0.0695197	3	36	6.46056	Path:hsa00500 Starch and sucrose metabolism	https://www.genome.jp/kegg-bin/show_pathway?hsa00500	GPI PGM1 PYGM
0.0695197	5	103	3.76343	Path:hsa04137 Mitophagy-animal	https://www.genome.jp/kegg-bin/show_pathway?hsa04137	OPTN SAMM50 JUN TFEB NLRX1
0.0695197	5	103	3.76343	Path:hsa04974 Protein digestion and absorption	https://www.genome.jp/kegg-bin/show_pathway?hsa04974	COL1A2 COL12A1 COL16A1 SLC7A8 COL14A1
0.0731164	3	37	6.28595	Path:hsa00250 Alanine aspartate and glutamate metabolism	https://www.genome.jp/kegg-bin/show_pathway?hsa00250	ADSL GOT2 GPT
0.0754337	5	107	3.62274	Path:hsa04659 Th17 cell differentiation	https://www.genome.jp/kegg-bin/show_pathway?hsa04659	FOS JUN PPP3CB RXRG MAPK12
0.0795173	2	14	11.0752	Path:hsa00533 Glycosaminoglycan biosynthesis-keratan sulfate	https://www.genome.jp/kegg-bin/show_pathway?hsa00533	ST3GAL1 ST3GAL3
0.0842214	3	40	5.8145	Path:hsa00260 Glycine serine and threonine metabolism	https://www.genome.jp/kegg-bin/show_pathway?hsa00260	GAMT PGAM2 SHMT1
0.089506	5	114	3.40029	Path:hsa04928 Parathyroid hormone synthesis secretion and action	https://www.genome.jp/kegg-bin/show_pathway?hsa04928	EGR1 FOS BCL2 RXRG WNK2
0.089506	6	157	2.9628	Path:hsa04932 Non-alcoholic fatty liver disease	https://www.genome.jp/kegg-bin/show_pathway?hsa04932	FOS JUN NDUFB10 MAPK12 UQCRC1 UQCRFS1
0.0899692	4	76	4.08035	Path:hsa05140 Leishmaniasis	https://www.genome.jp/kegg-bin/show_pathway?hsa05140	EEF1A2 FOS JUN MAPK12
0.100243	5	119	3.25742	Path:hsa04722 Neurotrophin signaling pathway	https://www.genome.jp/kegg-bin/show_pathway?hsa04722	SH2B2 JUN BCL2 MAPK12 CAMK2G
0.10092	10	362	2.14162	Path:hsa04151 PI3K-Akt signaling pathway	https://www.genome.jp/kegg-bin/show_pathway?hsa04151	CHAD COL1A2 COMP LPAR1 EIF4EBP1 ITGA7 BCL2 THBS2 THBS3 THBS4
0.106331	5	124	3.12608	Path:hsa04611 Platelet activation	https://www.genome.jp/kegg-bin/show_pathway?hsa04611	COL1A2 MAPK12 STIM1 ORAI1 MYLK2
0.106331	10	367	2.11244	Path:hsa05014 Amyotrophic lateral sclerosis	https://www.genome.jp/kegg-bin/show_pathway?hsa05014	OPTN NDUFB10 NOS1 ATP5F1B PPP3CB PSMD3 BCL2 MAPK12 UQCRC1 UQCRFS1
0.106331	12	478	1.94628	Path:hsa05022 Pathways of neurodegeneration-multiple diseases	https://www.genome.jp/kegg-bin/show_pathway?hsa05022	OPTN SLC25A4 NDUFB10 NOS1 ATP5F1B PPP3CB PSMD3 BCL2 MAPK12 UQCRC1 UQCRFS1 CAMK2G
0.106331	7	215	2.52412	Path:hsa05417 Lipid and atherosclerosis	https://www.genome.jp/kegg-bin/show_pathway?hsa05417	FOS JUN PPP3CB BCL2 RXRG MAPK12 CAMK2G
0.113051	4	85	3.64831	Path:hsa01232 Nucleotide metabolism	https://www.genome.jp/kegg-bin/show_pathway?hsa01232	ADSS1 ADSL AK1 GMPR
0.113514	5	128	3.02839	Path:hsa00230 Purine metabolism	https://www.genome.jp/kegg-bin/show_pathway?hsa00230	ADSS1 ADSL AK1 GMPR PGM1
0.113514	3	49	4.74653	Path:hsa05144 Malaria	https://www.genome.jp/kegg-bin/show_pathway?hsa05144	THBS2 THBS3 THBS4
0.123474	3	52	4.47269	Path:hsa00270 Cysteine and methionine metabolism	https://www.genome.jp/kegg-bin/show_pathway?hsa00270	GOT2 MDH2 APIP
0.123474	3	52	4.47269	Path:hsa04961 Endocrine and other factor-regulated calcium reabsorption	https://www.genome.jp/kegg-bin/show_pathway?hsa04961	DNM1 ATP2B2 CLTCL1
0.123474	9	332	2.10163	Path:hsa05165 Human papillomavirus infection	https://www.genome.jp/kegg-bin/show_pathway?hsa05165	CHAD COL1A2 COMP EIF4EBP1 ITGA7 PKM THBS2 THBS3 THBS4
0.123474	4	90	3.44563	Path:hsa05235 PD-L1 expression and PD-1 checkpoint pathway in cancer	https://www.genome.jp/kegg-bin/show_pathway?hsa05235	FOS JUN PPP3CB MAPK12
0.128896	4	92	3.37072	Path:hsa04658 Th1 and Th2 cell differentiation	https://www.genome.jp/kegg-bin/show_pathway?hsa04658	FOS JUN PPP3CB MAPK12
0.129977	5	137	2.82944	Path:hsa04210 Apoptosis	https://www.genome.jp/kegg-bin/show_pathway?hsa04210	CTSK FOS JUN BCL2 AIFM1
0.129977	4	93	3.33448	Path:hsa04657 IL-17 signaling pathway	https://www.genome.jp/kegg-bin/show_pathway?hsa04657	FOS FOSB JUN MAPK12
0.166878	7	248	2.18825	Path:hsa05132 Salmonella infection	https://www.genome.jp/kegg-bin/show_pathway?hsa05132	AHNAK2 FOS GAPDH MYL11 JUN BCL2 MAPK12
0.176954	4	104	2.98179	Path:hsa04625 C-type lectin receptor signaling pathway	https://www.genome.jp/kegg-bin/show_pathway?hsa04625	JUN NFATC4 PPP3CB MAPK12
0.177753	2	27	5.74272	Path:hsa00650 Butanoate metabolism	https://www.genome.jp/kegg-bin/show_pathway?hsa00650	HMGCS2 ACADS
0.177753	5	152	2.55022	Path:hsa04145 Phagosome	https://www.genome.jp/kegg-bin/show_pathway?hsa04145	COMP NOS1 THBS2 THBS3 THBS4
0.189072	5	156	2.48483	Path:hsa04148 Efferocytosis	https://www.genome.jp/kegg-bin/show_pathway?hsa04148	NFATC4 P2RY2 MAPK12 UQCRFS1 CAMK2G
0.189072	4	108	2.87136	Path:hsa04620 Toll-like receptor signaling pathway	https://www.genome.jp/kegg-bin/show_pathway?hsa04620	CTSK FOS JUN MAPK12
0.189743	5	157	2.469	Path:hsa04218 Cellular senescence	https://www.genome.jp/kegg-bin/show_pathway?hsa04218	EIF4EBP1 SLC25A4 NFATC4 PPP3CB MAPK12
0.189743	3	66	3.52394	Path:hsa04720 Long-term potentiation	https://www.genome.jp/kegg-bin/show_pathway?hsa04720	PPP1R1A PPP3CB CAMK2G
0.19094	5	159	2.43795	Path:hsa04217 Necroptosis	https://www.genome.jp/kegg-bin/show_pathway?hsa04217	SLC25A4 PYGM BCL2 CAMK2G AIFM1
0.19094	6	210	2.21505	Path:hsa05170 Human immunodeficiency virus 1 infection	https://www.genome.jp/kegg-bin/show_pathway?hsa05170	FOS JUN NFATC4 PPP3CB BCL2 MAPK12
0.197828	4	114	2.72023	Path:hsa04725 Cholinergic synapse	https://www.genome.jp/kegg-bin/show_pathway?hsa04725	FOS KCNJ12 BCL2 CAMK2G
0.197828	5	163	2.37812	Path:hsa05161 Hepatitis B	https://www.genome.jp/kegg-bin/show_pathway?hsa05161	FOS JUN NFATC4 BCL2 MAPK12
0.197828	6	215	2.16353	Path:hsa05207 Chemical carcinogenesis-receptor activation	https://www.genome.jp/kegg-bin/show_pathway?hsa05207	EIF4EBP1 FOS JUN BCL2 BCL6 RXRG
0.197828	3	69	3.37072	Path:hsa05416 Viral myocarditis	https://www.genome.jp/kegg-bin/show_pathway?hsa05416	NOS1 SNTA1 CAV3
0.198754	5	164	2.36362	Path:hsa04022 cGMP-PKG signaling pathway	https://www.genome.jp/kegg-bin/show_pathway?hsa04022	SLC25A4 NFATC4 ATP2B2 PPP3CB MYLK2
