## Supplemental Figures and Tables for "Integrated Transcriptomic and Functional Analysis Reveals Tissue-Specific Molecular Pathology in Adolescent Idiopathic Scoliosis": Table S9 Convex vs Control KEGG Enrichment.xlsx

### Sheet: Table S9 Convex vs Control KEGG
Table S9. Convex muscle vs control muscle KEGG enrichment results.
Enrichment FDR	nGenes	Pathway Genes	Fold Enrichment	Pathway	URL	Genes
0.00222987	11	232	5.17723	Path:hsa04820 Cytoskeleton in muscle cells	https://www.genome.jp/kegg-bin/show_pathway?hsa04820	CKM DES ENO3 FHL3 ANKRD2 MYL3 ACTA1 SNTA1 TNNC1 TNNI3 CSRP3
0.00373714	7	99	7.72068	Path:hsa05410 Hypertrophic cardiomyopathy	https://www.genome.jp/kegg-bin/show_pathway?hsa05410	DES MYL3 SNTA1 TNNC1 TNNI3 CACNA1C CAV3
0.00373714	7	105	7.2795	Path:hsa05414 Dilated cardiomyopathy	https://www.genome.jp/kegg-bin/show_pathway?hsa05414	DES MYL3 SNTA1 TNNC1 TNNI3 CACNA1C CAV3
0.0187311	5	67	8.14869	Path:hsa00010 Glycolysis/Gluconeogenesis	https://www.genome.jp/kegg-bin/show_pathway?hsa00010	ENO3 ALDOA GAPDH PGAM2 FBP2
0.0187311	8	194	4.50278	Path:hsa04814 Motor proteins	https://www.genome.jp/kegg-bin/show_pathway?hsa04814	MYL3 TUBA8 ACTA1 TNNC1 TNNI3 TUBA4A DYNC2H1 MYO15B
0.0207437	6	115	5.697	Path:hsa01200 Carbon metabolism	https://www.genome.jp/kegg-bin/show_pathway?hsa01200	ENO3 ALDOA GAPDH GPT PGAM2 FBP2
0.0207437	5	75	7.2795	Path:hsa01230 Biosynthesis of amino acids	https://www.genome.jp/kegg-bin/show_pathway?hsa01230	ENO3 ALDOA GAPDH GPT PGAM2
0.0274847	9	275	3.57357	Path:hsa05020 Prion disease	https://www.genome.jp/kegg-bin/show_pathway?hsa05020	COX7A1 EGR1 ITPR3 TUBA8 MAPK12 TUBA4A C7 CACNA1C CAV3
0.0295171	5	87	6.27543	Path:hsa04260 Cardiac muscle contraction	https://www.genome.jp/kegg-bin/show_pathway?hsa04260	COX7A1 MYL3 TNNC1 TNNI3 CACNA1C
0.0357512	5	93	5.87056	Path:hsa04657 IL-17 signaling pathway	https://www.genome.jp/kegg-bin/show_pathway?hsa04657	FOS FOSB CXCL8 PTGS2 MAPK12
0.0455819	8	252	3.46643	Path:hsa04020 Calcium signaling pathway	https://www.genome.jp/kegg-bin/show_pathway?hsa04020	ERBB3 ITPR3 BDKRB2 SLN TNNC1 CACNA1C ORAI1 MYLK2
0.0521306	6	153	4.28206	Path:hsa04261 Adrenergic signaling in cardiomyocytes	https://www.genome.jp/kegg-bin/show_pathway?hsa04261	MYL3 PPP1R1A MAPK12 TNNC1 TNNI3 CACNA1C
0.0734493	25	1556	1.75438	Path:hsa01100 Metabolic pathways	https://www.genome.jp/kegg-bin/show_pathway?hsa01100	ALDH1L1 CKM ADSS1 COX7A1 ENO3 ALDOA GAMT GAPDH NMRK2 GMPR GPT GSTZ1 GYG1 HMBS HMGCS2 DCXR GALNT7 PGAM2 PTGS2 PYGM PRDM16 TST SCD5 FBP2 GSTO1
0.0768221	5	120	4.54969	Path:hsa04935 Growth hormone synthesis secretion and action	https://www.genome.jp/kegg-bin/show_pathway?hsa04935	FOS ITPR3 JUNB MAPK12 CACNA1C
0.100961	5	137	3.98513	Path:hsa04210 Apoptosis	https://www.genome.jp/kegg-bin/show_pathway?hsa04210	FOS ITPR3 TUBA8 PTPN13 TUBA4A
0.100961	5	133	4.10498	Path:hsa04380 Osteoclast differentiation	https://www.genome.jp/kegg-bin/show_pathway?hsa04380	FOS FOSB ITPR3 JUNB MAPK12
0.100961	5	138	3.95625	Path:hsa04910 Insulin signaling pathway	https://www.genome.jp/kegg-bin/show_pathway?hsa04910	SH2B2 EIF4EBP1 PYGM FBP2 PPP1R3E
0.100961	7	248	3.08205	Path:hsa05132 Salmonella infection	https://www.genome.jp/kegg-bin/show_pathway?hsa05132	FOS GAPDH CXCL8 TUBA8 MAPK12 TUBA4A DYNC2H1
0.100961	4	86	5.07872	Path:hsa05412 Arrhythmogenic right ventricular cardiomyopathy	https://www.genome.jp/kegg-bin/show_pathway?hsa05412	DES SNTA1 CACNA1C CAV3
0.102249	4	92	4.7475	Path:hsa04912 GnRH signaling pathway	https://www.genome.jp/kegg-bin/show_pathway?hsa04912	EGR1 ITPR3 MAPK12 CACNA1C
0.102249	6	200	3.27577	Path:hsa05130 Pathogenic Escherichia coli infection	https://www.genome.jp/kegg-bin/show_pathway?hsa05130	FOS GAPDH CXCL8 TUBA8 MAPK12 TUBA4A
0.102249	5	141	3.87207	Path:hsa05418 Fluid shear stress and atherosclerosis	https://www.genome.jp/kegg-bin/show_pathway?hsa05418	DUSP1 FOS MAPK12 CAV3 GSTO1
0.126197	5	153	3.56838	Path:hsa04921 Oxytocin signaling pathway	https://www.genome.jp/kegg-bin/show_pathway?hsa04921	FOS ITPR3 PTGS2 CACNA1C MYLK2
0.129634	4	102	4.28206	Path:hsa05142 Chagas disease	https://www.genome.jp/kegg-bin/show_pathway?hsa05142	FOS CXCL8 BDKRB2 MAPK12
0.141459	4	106	4.12047	Path:hsa04922 Glucagon signaling pathway	https://www.genome.jp/kegg-bin/show_pathway?hsa04922	ITPR3 PGAM2 PYGM FBP2
0.149161	4	109	4.00706	Path:hsa04066 HIF-1 signaling pathway	https://www.genome.jp/kegg-bin/show_pathway?hsa04066	EIF4EBP1 ENO3 ALDOA GAPDH
0.152481	4	111	3.93486	Path:hsa04726 Serotonergic synapse	https://www.genome.jp/kegg-bin/show_pathway?hsa04726	DUSP1 ITPR3 PTGS2 CACNA1C
0.160955	3	64	5.1184	Path:hsa04927 Cortisol synthesis and secretion	https://www.genome.jp/kegg-bin/show_pathway?hsa04927	ITPR3 CACNA1C ORAI1
0.168441	3	66	4.96329	Path:hsa04720 Long-term potentiation	https://www.genome.jp/kegg-bin/show_pathway?hsa04720	ITPR3 PPP1R1A CACNA1C
0.170309	4	119	3.67034	Path:hsa04668 TNF signaling pathway	https://www.genome.jp/kegg-bin/show_pathway?hsa04668	FOS JUNB PTGS2 MAPK12
0.170309	3	68	4.81732	Path:hsa04924 Renin secretion	https://www.genome.jp/kegg-bin/show_pathway?hsa04924	ITPR3 CACNA1C ORAI1
0.171352	3	69	4.7475	Path:hsa05031 Amphetamine addiction	https://www.genome.jp/kegg-bin/show_pathway?hsa05031	FOS FOSB CACNA1C
0.173235	4	124	3.52234	Path:hsa04611 Platelet activation	https://www.genome.jp/kegg-bin/show_pathway?hsa04611	ITPR3 MAPK12 ORAI1 MYLK2
0.173235	8	387	2.25721	Path:hsa05010 Alzheimer disease	https://www.genome.jp/kegg-bin/show_pathway?hsa05010	COX7A1 GAPDH ITPR3 TUBA8 PTGS2 TUBA4A CACNA1C SLC39A7
0.181567	2	31	7.04468	Path:hsa00030 Pentose phosphate pathway	https://www.genome.jp/kegg-bin/show_pathway?hsa00030	ALDOA FBP2
0.181567	3	76	4.31023	Path:hsa03320 PPAR signaling pathway	https://www.genome.jp/kegg-bin/show_pathway?hsa03320	FABP3 HMGCS2 SCD5
0.181567	4	131	3.33412	Path:hsa04728 Dopaminergic synapse	https://www.genome.jp/kegg-bin/show_pathway?hsa04728	FOS ITPR3 MAPK12 CACNA1C
0.181567	3	77	4.25425	Path:hsa05133 Pertussis	https://www.genome.jp/kegg-bin/show_pathway?hsa05133	FOS CXCL8 MAPK12
0.181567	3	76	4.31023	Path:hsa05140 Leishmaniasis	https://www.genome.jp/kegg-bin/show_pathway?hsa05140	FOS PTGS2 MAPK12
0.181567	5	194	2.81424	Path:hsa05167 Kaposi sarcoma-associated herpesvirus infection	https://www.genome.jp/kegg-bin/show_pathway?hsa05167	FOS CXCL8 ITPR3 PTGS2 MAPK12
0.18736	2	33	6.61773	Path:hsa00051 Fructose and mannose metabolism	https://www.genome.jp/kegg-bin/show_pathway?hsa00051	ALDOA FBP2
0.18736	4	137	3.1881	Path:hsa04371 Apelin signaling pathway	https://www.genome.jp/kegg-bin/show_pathway?hsa04371	EGR1 ITPR3 MYL3 MYLK2
0.18736	6	268	2.44461	Path:hsa05012 Parkinson disease	https://www.genome.jp/kegg-bin/show_pathway?hsa05012	COX7A1 DUSP1 ITPR3 TUBA8 TUBA4A SLC39A7

### Sheet: LFC |1|
Enrichment FDR	nGenes	Pathway Genes	Fold Enrichment	Pathway	URL	Genes
3.81865361481905e-11	32	275	4.91177	Path:hsa05020 Prion disease	https://www.genome.jp/kegg-bin/show_pathway?hsa05020	PSMD14 TUBB4B COX7A1 CYC1 EGR1 SLC25A4 HSPA8 ITPR3 ATF4 NDUFA2 NDUFA8 NDUFA9 NDUFB10 ATP5F1B ATP5MC1 TUBA8 NDUFB11 PSMA4 PSMA6 PSMA7 PSMB6 PSMD3 PSMD13 MAPK12 TUBA4A C7 UQCRC1 VDAC2 VDAC3 CACNA1C TUBA1C CAV3
5.45048323618897e-11	31	268	4.88256	Path:hsa05012 Parkinson disease	https://www.genome.jp/kegg-bin/show_pathway?hsa05012	PSMD14 TUBB4B COX7A1 CYC1 DUSP1 SLC25A4 ITPR3 ATF4 NDUFA2 NDUFA8 NDUFA9 NDUFB10 ATP5F1B ATP5MC1 TUBA8 NDUFB11 PSMA4 PSMA6 PSMA7 PSMB6 PSMD3 PSMD13 TUBA4A UBC UQCRC1 VDAC2 VDAC3 SLC39A7 TUBA1C KEAP1 PSMD6
1.06715292640801e-09	27	232	4.91243	Path:hsa04820 Cytoskeleton in muscle cells	https://www.genome.jp/kegg-bin/show_pathway?hsa04820	CKM DES DTNA ENO3 FHL3 NID2 SYNE1 ANKRD2 TMOD4 HSPG2 ITGA7 MYL2 MYL3 ATP1B1 LMOD3 ACTA1 MYOZ1 SGCA SNTA1 TNNC1 TNNI1 TNNI3 TPM2 TPM3 CSRP3 COL27A1 TCAP
1.08240998859666e-09	35	387	3.81749	Path:hsa05010 Alzheimer disease	https://www.genome.jp/kegg-bin/show_pathway?hsa05010	PSMD14 TUBB4B COX7A1 CYC1 GAPDH SLC25A4 APBB1 APOE ARAF ITPR3 ATF4 NDUFA2 NDUFA8 NDUFA9 NDUFB10 ATP5F1B ATP5MC1 TUBA8 NDUFB11 WIPI1 PSMA4 PSMA6 PSMA7 PSMB6 PSMD3 PSMD13 PTGS2 TUBA4A UQCRC1 VDAC2 VDAC3 CACNA1C SLC39A7 FZD7 TUBA1C
1.70707364911179e-09	19	115	6.97391	Path:hsa01200 Carbon metabolism	https://www.genome.jp/kegg-bin/show_pathway?hsa01200	ECHS1 ENO3 ALDOA FH GAPDH GOT2 GPI GPT IDH2 IDH3B ACAT1 MDH2 ACO2 PGAM2 PKM TPI1 GPT2 FBP2 SUCLG1
1.65755031905212e-08	37	478	3.26734	Path:hsa05022 Pathways of neurodegeneration-multiple diseases	https://www.genome.jp/kegg-bin/show_pathway?hsa05022	OPTN PSMD14 TUBB4B DCTN3 COX7A1 CYC1 SLC25A4 ARAF ITPR3 ATF4 NDUFA2 NDUFA8 NDUFA9 NDUFB10 ATP5F1B ATP5MC1 TUBA8 NDUFB11 WIPI1 MAP2K3 PSMA4 PSMA6 PSMA7 PSMB6 PSMD3 PSMD13 PTGS2 MAPK12 TUBA4A UBC UQCRC1 VDAC2 VDAC3 CACNA1C FZD7 TUBA1C PSMD6
1.98337571907418e-07	30	367	3.45045	Path:hsa05014 Amyotrophic lateral sclerosis	https://www.genome.jp/kegg-bin/show_pathway?hsa05014	HDAC6 OPTN PSMD14 TUBB4B DCTN3 COX7A1 CYC1 ITPR3 ATF4 NDUFA2 NDUFA8 NDUFA9 NDUFB10 ATP5F1B ATP5MC1 TUBA8 NDUFB11 WIPI1 MAP2K3 PSMA4 PSMA6 PSMA7 PSMB6 PSMD3 PSMD13 MAPK12 TUBA4A UQCRC1 TUBA1C PSMD6
2.19541303376032e-07	27	307	3.71233	Path:hsa05016 Huntington disease	https://www.genome.jp/kegg-bin/show_pathway?hsa05016	PSMD14 TUBB4B DCTN3 COX7A1 CYC1 SLC25A4 NDUFA2 NDUFA8 NDUFA9 NDUFB10 ATP5F1B ATP5MC1 TUBA8 POLR2I NDUFB11 WIPI1 PSMA4 PSMA6 PSMA7 PSMB6 PSMD3 PSMD13 TUBA4A UQCRC1 VDAC2 VDAC3 TUBA1C
7.11582572547067e-07	13	75	7.31649	Path:hsa01230 Biosynthesis of amino acids	https://www.genome.jp/kegg-bin/show_pathway?hsa01230	ENO3 ALDOA GAPDH GLUL GOT2 GPT IDH2 IDH3B ACO2 PGAM2 PKM TPI1 GPT2
8.1098147493085e-07	15	105	6.03008	Path:hsa05414 Dilated cardiomyopathy	https://www.genome.jp/kegg-bin/show_pathway?hsa05414	ADCY6 DES DTNA ITGA7 MYL2 MYL3 SGCA SNTA1 TNNC1 TNNI3 TPM2 TPM3 CACNA1C CACNG1 CAV3
2.44349574464752e-06	14	99	5.96917	Path:hsa05410 Hypertrophic cardiomyopathy	https://www.genome.jp/kegg-bin/show_pathway?hsa05410	DES DTNA ITGA7 MYL2 MYL3 SGCA SNTA1 TNNC1 TNNI3 TPM2 TPM3 CACNA1C CACNG1 CAV3
3.32860449750248e-06	13	87	6.30732	Path:hsa04260 Cardiac muscle contraction	https://www.genome.jp/kegg-bin/show_pathway?hsa04260	COX7A1 CYC1 HRC MYL2 MYL3 ATP1B1 TNNC1 TNNI3 TPM2 TPM3 UQCRC1 CACNA1C CACNG1
2.15852302269803e-05	18	194	3.91644	Path:hsa04814 Motor proteins	https://www.genome.jp/kegg-bin/show_pathway?hsa04814	TUBB4B MYL12A DCTN3 DYNC1LI2 MYL2 MYL3 TUBA8 STARD9 ACTA1 TNNC1 TNNI1 TNNI3 TPM2 TPM3 TUBA4A DYNC2H1 MYO15B TUBA1C
3.33012511326495e-05	67	1556	1.81755	Path:hsa01100 Metabolic pathways	https://www.genome.jp/kegg-bin/show_pathway?hsa01100	ALDH1L1 ADCY6 CA5B CKM ADSS1 COX7A1 CYC1 ADSL ECHS1 LDHD ENO3 ALAD FDFT1 ALDOA FH SIRT2 GAMT GAPDH NMRK2 GLUL GMPR GOT2 GPI GPT GSTM4 GSTZ1 GYG1 HMBS HMGCS2 IDH2 IDH3B ACAT1 MDH2 NDUFA2 NDUFA8 NDUFA9 ATIC NDUFB10 ACO2 ATP5F1B MECR DCXR ATP5MC1 GALNT7 PGAM2 PGM1 PKM NDUFB11 PTGS2 PYGM SQOR PRDM16 ST3GAL3 SUOX TPI1 TST UQCRC1 SCD5 PTGES2 PNPLA4 GPT2 FBP2 SUCLG1 GRHPR GSTO1 TECR PRDX6
4.44734799267941e-05	19	227	3.53304	Path:hsa05208 Chemical carcinogenesis-reactive oxygen species	https://www.genome.jp/kegg-bin/show_pathway?hsa05208	COX7A1 CYC1 FOS SLC25A4 GSTM4 ARAF JUN NDUFA2 NDUFA8 NDUFA9 NDUFB10 ATP5F1B ATP5MC1 NDUFB11 MAPK12 UQCRC1 VDAC2 VDAC3 GSTO1
0.000150085	17	204	3.51754	Path:hsa05415 Diabetic cardiomyopathy	https://www.genome.jp/kegg-bin/show_pathway?hsa05415	COX7A1 CYC1 GAPDH SLC25A4 NDUFA2 NDUFA8 NDUFA9 NDUFB10 ATP5F1B ATP5MC1 PDK2 NDUFB11 MAPK12 TNNI3 UQCRC1 VDAC2 VDAC3
0.000197226	8	46	7.34096	Path:hsa03050 Proteasome	https://www.genome.jp/kegg-bin/show_pathway?hsa03050	PSMD14 POMP PSMA4 PSMA6 PSMA7 PSMB6 PSMD3 PSMD13
0.000292708	14	153	3.8624	Path:hsa04261 Adrenergic signaling in cardiomyocytes	https://www.genome.jp/kegg-bin/show_pathway?hsa04261	ADCY6 MYL2 MYL3 ATF4 ATP1B1 PPP1R1A MAPK12 POPDC3 TNNC1 TNNI3 TPM2 TPM3 CACNA1C CACNG1
0.000371035	14	157	3.764	Path:hsa04932 Non-alcoholic fatty liver disease	https://www.genome.jp/kegg-bin/show_pathway?hsa04932	COX7A1 CYC1 FOS CXCL8 JUN ATF4 NDUFA2 NDUFA8 NDUFA9 NDUFB10 NDUFB11 MAPK12 MLX UQCRC1
0.000417577	9	67	5.67007	Path:hsa00010 Glycolysis/Gluconeogenesis	https://www.genome.jp/kegg-bin/show_pathway?hsa00010	ENO3 ALDOA GAPDH GPI PGAM2 PGM1 PKM TPI1 FBP2
0.000902225	6	30	8.44211	Path:hsa00020 Citrate cycle (TCA cycle)	https://www.genome.jp/kegg-bin/show_pathway?hsa00020	FH IDH2 IDH3B MDH2 ACO2 SUCLG1
0.00151249	6	33	7.67464	Path:hsa01210 2-Oxocarboxylic acid metabolism	https://www.genome.jp/kegg-bin/show_pathway?hsa01210	GOT2 GPT IDH2 IDH3B ACO2 GPT2
0.00207085	12	143	3.54214	Path:hsa05017 Spinocerebellar ataxia	https://www.genome.jp/kegg-bin/show_pathway?hsa05017	PSMD14 SLC25A4 ITPR3 WIPI1 PSMA4 PSMA6 PSMA7 PSMB6 PSMD3 PSMD13 VDAC2 VDAC3
0.00211282	10	103	4.09811	Path:hsa04137 Mitophagy-animal	https://www.genome.jp/kegg-bin/show_pathway?hsa04137	OPTN MTX2 SAMM50 MTX3 JUN ATF4 UBC TFEB MUL1 NLRX1
0.00365985	16	248	2.72326	Path:hsa05132 Salmonella infection	https://www.genome.jp/kegg-bin/show_pathway?hsa05132	TUBB4B MYL12A DCTN3 DYNC1LI2 FOS GAPDH CXCL8 JUN MYL2 TUBA8 PKN1 MAP2K3 MAPK12 TUBA4A DYNC2H1 TUBA1C
0.0049813	11	137	3.38917	Path:hsa04210 Apoptosis	https://www.genome.jp/kegg-bin/show_pathway?hsa04210	ENDOG FOS ITPR3 JUN ATF4 ATM TUBA8 PTPN13 TUBA4A TUBA1C AIFM1
0.00553534	15	234	2.7058	Path:hsa04714 Thermogenesis	https://www.genome.jp/kegg-bin/show_pathway?hsa04714	ADCY6 COX7A1 CYC1 NDUFA2 NDUFA8 NDUFA9 NDUFB10 ATP5F1B NDUFAF1 ATP5MC1 NDUFB11 MAP2K3 MAPK12 PRDM16 UQCRC1
0.00854464	6	47	5.38858	Path:hsa00620 Pyruvate metabolism	https://www.genome.jp/kegg-bin/show_pathway?hsa00620	LDHD FH ACAT1 MDH2 PKM GRHPR
0.00854464	11	148	3.13727	Path:hsa04723 Retrograde endocannabinoid signaling	https://www.genome.jp/kegg-bin/show_pathway?hsa04723	ADCY6 ITPR3 NDUFA2 NDUFA8 NDUFA9 NDUFB10 NDUFB11 SLC17A7 PTGS2 MAPK12 CACNA1C
0.00994331	8	86	3.92656	Path:hsa05412 Arrhythmogenic right ventricular cardiomyopathy	https://www.genome.jp/kegg-bin/show_pathway?hsa05412	DES DTNA ITGA7 SGCA SNTA1 CACNA1C CACNG1 CAV3
0.013608	3	10	12.6632	Path:hsa00920 Sulfur metabolism	https://www.genome.jp/kegg-bin/show_pathway?hsa00920	SQOR SUOX TST
0.0140202	10	136	3.10372	Path:hsa00190 Oxidative phosphorylation	https://www.genome.jp/kegg-bin/show_pathway?hsa00190	COX7A1 CYC1 NDUFA2 NDUFA8 NDUFA9 NDUFB10 ATP5F1B ATP5MC1 NDUFB11 UQCRC1
0.0140202	8	92	3.67048	Path:hsa04912 GnRH signaling pathway	https://www.genome.jp/kegg-bin/show_pathway?hsa04912	ADCY6 EGR1 ITPR3 JUN ATF4 MAP2K3 MAPK12 CACNA1C
0.0151153	5	37	5.70413	Path:hsa00250 Alanine aspartate and glutamate metabolism	https://www.genome.jp/kegg-bin/show_pathway?hsa00250	ADSL GLUL GOT2 GPT GPT2
0.0165856	4	23	7.34096	Path:hsa00220 Arginine biosynthesis	https://www.genome.jp/kegg-bin/show_pathway?hsa00220	GLUL GOT2 GPT GPT2
0.024237	14	252	2.34503	Path:hsa04020 Calcium signaling pathway	https://www.genome.jp/kegg-bin/show_pathway?hsa04020	ERBB3 SLC25A4 HRC ITPR3 BDKRB2 SLN TNNC1 VDAC2 VDAC3 CACNA1C TFEB CASQ1 ORAI1 MYLK2
0.0351402	10	157	2.68857	Path:hsa04218 Cellular senescence	https://www.genome.jp/kegg-bin/show_pathway?hsa04218	EIF4EBP1 SLC25A4 CXCL8 ITPR3 ATM MAP2K3 MAPK12 VDAC2 VDAC3 MAPKAPK2
0.0357763	10	158	2.67155	Path:hsa03010 Ribosome	https://www.genome.jp/kegg-bin/show_pathway?hsa03010	MRPL15 MRPL2 MRPS18A RPL3L RPL9 MRPL12 MRPS12 MRPL14 MRPS15 MRPL11
0.0382173	5	47	4.49048	Path:hsa00514 Other types of O-glycan biosynthesis	https://www.genome.jp/kegg-bin/show_pathway?hsa00514	POFUT2 GALNT7 ST3GAL3 GXYLT2 OGT
0.0394142	4	30	5.62807	Path:hsa00630 Glyoxylate and dicarboxylate metabolism	https://www.genome.jp/kegg-bin/show_pathway?hsa00630	GLUL ACAT1 MDH2 ACO2
0.0423044	4	31	5.44652	Path:hsa00030 Pentose phosphate pathway	https://www.genome.jp/kegg-bin/show_pathway?hsa00030	ALDOA GPI PGM1 FBP2
0.0423044	10	164	2.57381	Path:hsa04022 cGMP-PKG signaling pathway	https://www.genome.jp/kegg-bin/show_pathway?hsa04022	ADCY6 SLC25A4 ITPR3 ATF4 ATP1B1 BDKRB2 VDAC2 VDAC3 CACNA1C MYLK2
0.0548594	8	120	2.81404	Path:hsa04935 Growth hormone synthesis secretion and action	https://www.genome.jp/kegg-bin/show_pathway?hsa04935	ADCY6 FOS ITPR3 JUNB ATF4 MAP2K3 MAPK12 CACNA1C
0.0689025	4	36	4.69006	Path:hsa00500 Starch and sucrose metabolism	https://www.genome.jp/kegg-bin/show_pathway?hsa00500	GPI GYG1 PGM1 PYGM
0.0727332	9	153	2.48297	Path:hsa04921 Oxytocin signaling pathway	https://www.genome.jp/kegg-bin/show_pathway?hsa04921	ADCY6 FOS ITPR3 JUN KCNJ12 PTGS2 CACNA1C CACNG1 MYLK2
0.101877	6	85	2.97957	Path:hsa04911 Insulin secretion	https://www.genome.jp/kegg-bin/show_pathway?hsa04911	ADCY6 ITPR3 ATF4 ATP1B1 ABCC8 CACNA1C
0.101877	9	163	2.33064	Path:hsa05161 Hepatitis B	https://www.genome.jp/kegg-bin/show_pathway?hsa05161	FOS HSPG2 CXCL8 ARAF JUN ATF4 MAP2K3 MAPK12 VDAC3
0.111423	5	64	3.2977	Path:hsa04927 Cortisol synthesis and secretion	https://www.genome.jp/kegg-bin/show_pathway?hsa04927	ADCY6 ITPR3 ATF4 CACNA1C ORAI1
0.111646	4	43	3.92656	Path:hsa00071 Fatty acid degradation	https://www.genome.jp/kegg-bin/show_pathway?hsa00071	ECI2 ECI1 ECHS1 ACAT1
0.111646	6	88	2.87799	Path:hsa04540 Gap junction	https://www.genome.jp/kegg-bin/show_pathway?hsa04540	TUBB4B ADCY6 ITPR3 TUBA8 TUBA4A TUBA1C
0.118327	5	66	3.19777	Path:hsa04720 Long-term potentiation	https://www.genome.jp/kegg-bin/show_pathway?hsa04720	ARAF ITPR3 ATF4 PPP1R1A CACNA1C
0.13236	6	93	2.72326	Path:hsa04657 IL-17 signaling pathway	https://www.genome.jp/kegg-bin/show_pathway?hsa04657	FOS FOSB CXCL8 JUN PTGS2 MAPK12
0.13236	7	119	2.48297	Path:hsa04668 TNF signaling pathway	https://www.genome.jp/kegg-bin/show_pathway?hsa04668	FOS JUN JUNB ATF4 MAP2K3 PTGS2 MAPK12
0.132745	5	69	3.05873	Path:hsa05031 Amphetamine addiction	https://www.genome.jp/kegg-bin/show_pathway?hsa05031	FOS FOSB JUN ATF4 CACNA1C
0.138831	3	27	4.69006	Path:hsa00650 Butanoate metabolism	https://www.genome.jp/kegg-bin/show_pathway?hsa00650	ECHS1 HMGCS2 ACAT1
0.147075	13	300	1.82912	Path:hsa04010 MAPK signaling pathway	https://www.genome.jp/kegg-bin/show_pathway?hsa04010	DUSP1 ERBB3 FOS HSPA8 ARAF JUN ATF4 ECSIT MAP2K3 MAPK12 CACNA1C CACNG1 MAPKAPK2
0.147075	6	97	2.61096	Path:hsa04925 Aldosterone synthesis and secretion	https://www.genome.jp/kegg-bin/show_pathway?hsa04925	ADCY6 ITPR3 ATF4 ATP1B1 CACNA1C ORAI1
0.158403	9	183	2.07593	Path:hsa04621 NOD-like receptor signaling pathway	https://www.genome.jp/kegg-bin/show_pathway?hsa04621	NLRP1 CXCL8 ITPR3 JUN PKN1 MAPK12 VDAC2 VDAC3 NLRX1
0.158403	5	74	2.85206	Path:hsa04918 Thyroid hormone synthesis	https://www.genome.jp/kegg-bin/show_pathway?hsa04918	ADCY6 ITPR3 ATF4 ATP1B1 PAX8
0.16272	4	51	3.31063	Path:hsa04979 Cholesterol metabolism	https://www.genome.jp/kegg-bin/show_pathway?hsa04979	APOC1 APOE VDAC2 VDAC3
0.169195	5	76	2.77701	Path:hsa05140 Leishmaniasis	https://www.genome.jp/kegg-bin/show_pathway?hsa05140	EEF1A2 FOS JUN PTGS2 MAPK12
0.193607	6	106	2.38928	Path:hsa04922 Glucagon signaling pathway	https://www.genome.jp/kegg-bin/show_pathway?hsa04922	ITPR3 ATF4 PGAM2 PKM PYGM FBP2
0.193607	10	223	1.89285	Path:hsa05166 Human T-cell leukemia virus 1 infection	https://www.genome.jp/kegg-bin/show_pathway?hsa05166	ADCY6 EGR1 FOS SLC25A4 JUN ATF4 ATM ANAPC11 VDAC2 VDAC3
