## Supplemental Figures and Tables for "Integrated Transcriptomic and Functional Analysis Reveals Tissue-Specific Molecular Pathology in Adolescent Idiopathic Scoliosis": Table S13 eQTL data from RegulomeDB_ENCODE.xlsx

### Sheet: rs1040525 eQTLs
Table S13. eQTL data from RegulomeDB.
SNP	Method	QTL location	Biosample	Target genes	Dataset	File
rs12457371	eQTLs	chr18:63179863..63179864	gastrocnemius medialis	BCL2	ENCSR395PPX	ENCFF772CLC
rs12457371	eQTLs	chr18:63179863..63179864	right atrium auricular region	BCL2	ENCSR764IDT	ENCFF740FNT
rs12457371	eQTLs	chr18:63179863..63179864	left ventricle myocardium	BCL2	ENCSR430WEB	ENCFF110UAE
rs9962656	eQTLs	chr18:63180028..63180029	gastrocnemius medialis	BCL2	ENCSR395PPX	ENCFF772CLC
rs9962656	eQTLs	chr18:63180028..63180029	left ventricle myocardium	BCL2	ENCSR430WEB	ENCFF110UAE
rs9962656	eQTLs	chr18:63180028..63180029	right atrium auricular region	BCL2	ENCSR764IDT	ENCFF740FNT
rs4940576	eQTLs	chr18:63181405..63181406	left ventricle myocardium	BCL2	ENCSR430WEB	ENCFF110UAE
rs4940576	eQTLs	chr18:63181405..63181406	right atrium auricular region	BCL2	ENCSR764IDT	ENCFF740FNT
rs4940576	eQTLs	chr18:63181405..63181406	gastrocnemius medialis	BCL2	ENCSR395PPX	ENCFF772CLC
rs1531695	eQTLs	chr18:63181589..63181590	gastrocnemius medialis	BCL2	ENCSR395PPX	ENCFF772CLC
rs1531695	eQTLs	chr18:63181589..63181590	left ventricle myocardium	BCL2	ENCSR430WEB	ENCFF110UAE
rs1531695	eQTLs	chr18:63181589..63181590	right atrium auricular region	BCL2	ENCSR764IDT	ENCFF740FNT
rs4941187	eQTLs	chr18:63181982..63181983	left ventricle myocardium	BCL2	ENCSR430WEB	ENCFF110UAE
rs4941187	eQTLs	chr18:63181982..63181983	right atrium auricular region	BCL2	ENCSR764IDT	ENCFF740FNT
rs4941187	eQTLs	chr18:63181982..63181983	gastrocnemius medialis	BCL2	ENCSR395PPX	ENCFF772CLC
rs12968867	eQTLs	chr18:63183076..63183077	gastrocnemius medialis	BCL2	ENCSR395PPX	ENCFF772CLC
rs12968867	eQTLs	chr18:63183076..63183077	left ventricle myocardium	BCL2	ENCSR430WEB	ENCFF110UAE
rs12968867	eQTLs	chr18:63183076..63183077	right atrium auricular region	BCL2	ENCSR764IDT	ENCFF740FNT
rs11875971	eQTLs	chr18:63200342..63200343	gastrocnemius medialis	BCL2	ENCSR395PPX	ENCFF772CLC
rs11875971	eQTLs	chr18:63200342..63200343	left ventricle myocardium	BCL2	ENCSR430WEB	ENCFF110UAE
rs11875971	eQTLs	chr18:63200342..63200343	right atrium auricular region	BCL2	ENCSR764IDT	ENCFF740FNT
rs12454650	eQTLs	chr18:63200546..63200547	right atrium auricular region	BCL2	ENCSR764IDT	ENCFF740FNT
rs12454650	eQTLs	chr18:63200546..63200547	left ventricle myocardium	BCL2	ENCSR430WEB	ENCFF110UAE
rs12454650	eQTLs	chr18:63200546..63200547	gastrocnemius medialis	BCL2	ENCSR395PPX	ENCFF772CLC
rs1040525	eQTLs	chr6:142382531..142382532	lower leg skin	ADGRG6	ENCSR101PWK	ENCFF637WLT
rs1040525	eQTLs	chr6:142382531..142382532	suprapubic skin	ADGRG6	ENCSR097BXB	ENCFF886NYE
rs1040525	eQTLs	chr6:142382531..142382532	esophagus muscularis mucosa	ADGRG6	ENCSR553PHW	ENCFF101SWG
rs1040525	eQTLs	chr6:142382531..142382532	lower leg skin	VTA1	ENCSR101PWK	ENCFF637WLT
rs1040525	eQTLs	chr6:142382531..142382532	gastrocnemius medialis	ADGRG6	ENCSR395PPX	ENCFF772CLC
rs1040525	eQTLs	chr6:142382531..142382532	subcutaneous adipose tissue	ADGRG6	ENCSR194AZV	ENCFF202BMV
rs1040525	eQTLs	chr6:142382531..142382532	omental fat pad	ADGRG6	ENCSR440ZHF	ENCFF884ZSQ
rs10738446	eQTLs	chr9:16696511..16696512	thyroid gland	BNC2-AS1	ENCSR818IQY	ENCFF749JSV
rs7201850	eQTLs	chr16:53787949..53787950	gastrocnemius medialis	FTO	ENCSR395PPX	ENCFF772CLC
