## Supplemental Figures and Tables for "Integrated Transcriptomic and Functional Analysis Reveals Tissue-Specific Molecular Pathology in Adolescent Idiopathic Scoliosis": Table S16 Raw Luciferase Data.xlsx

### Sheet: Sheet1
Table S16. Raw Firefly and Renilla luciferase values. Relative Luciferase Activity = Firefly/Renilla.
Undifferentiated Myotubes					Differentiated Myotubes					Chondrocytes
BCL2_1	Firefly	Renilla	Relative Luciferase Activity		BCL2_1	Firefly	Renilla	Relative Luciferase Activity		rs1040525 [C]	Firefly	Renilla	Relative Luciferase Activity		rs1040525 [T]	Firefly	Renilla	Relative Luciferase Activity
	3248.52	15073.1	0.215518			1030.05	640.02	1.6094			9276.22	24796.1	0.3741			5679.58	27996.4	0.202868
	4016.79	17284.6	0.232391			1628.13	1372.09	1.18661			11288.2	26733	0.422257			6263.92	25642.2	0.244282
	3846.72	16517.4	0.232889			1320.09	714.025	1.8488			9752.66	43737.5	0.222982			6331.96	41650.8	0.152025
											13116.4	19634.9	0.668015			7032.42	27104	0.259461
											13018.3	22352.5	0.582409			8077.2	27645.4	0.292172
											13631.1	20616.8	0.661165			7012.41	29041.3	0.241463
BCL2_2	Firefly	Renilla	Relative Luciferase Activity		BCL2_2	Firefly	Renilla	Relative Luciferase Activity
	2922.42	5239.35	0.557783			302.004	380.007	0.794733
	2746.37	5537.5	0.495958			410.008	268.004	1.52986		rs10738446 [C]	Firefly	Renilla	Relative Luciferase Activity		rs10738446 [G]	Firefly	Renilla	Relative Luciferase Activity
	1476.11	4891.17	0.301791			366.007	266.003	1.37595			37231.8	172441	0.21591			41705	136128	0.306366
											76554.1	307439	0.249006			49423.4	150104	0.329261
											40020.3	193563	0.206756			50169	201314	0.249208
BCL2_3	Firefly	Renilla	Relative Luciferase Activity		BCL2_3	Firefly	Renilla	Relative Luciferase Activity			42922.1	193811	0.221464			50044.4	167345	0.299049
	3574.63	12341.5	0.289643			872.037	606.018	1.43896			45443	196180	0.231639			43771.7	154125	0.284001
	7738.93	19937.5	0.388159			1072.06	672.022	1.59528			54839	246430	0.222534			52362	178984	0.292551
	4967.21	16160.8	0.307362			696.024	920.042	0.756513
										rs7201850 [C]	Firefly	Renilla	Relative Luciferase Activity		rs7201850 [T]	Firefly	Renilla	Relative Luciferase Activity
empty vector	Firefly	Renilla	Relative Luciferase Activity		empty vector	Firefly	Renilla	Relative Luciferase Activity			6323.96	23364.7	0.270663			8283.36	15738.1	0.526325
	374.007	4062.81	0.0920562			88.0004	224.003	0.392854			5447.45	26536.5	0.205281			8435.49	15656	0.538802
	720.025	4519	0.159333			138.001	524.013	0.263354			6313.95	28339.3	0.222798			7480.74	17034.2	0.43916
	370.007	3568.62	0.103683			120.001	180.002	0.666665			5931.72	45123.5	0.131455			4432.96	24659.8	0.179765
	916.041	5361.41	0.170858			112.001	314.005	0.356685			5981.75	42120.8	0.142014			3840.72	15375.6	0.249793
	380.007	4304.91	0.0882729			102.001	334.005	0.305388			6241.91	41076.5	0.151958			3372.56	17002.2	0.19836
	280.004	3984.78	0.0702684			84.0003	334.005	0.251494
										empty vector	Firefly	Renilla	Relative Luciferase Activity
											4374.94	88701.9	0.0493218
											4799.13	88845.1	0.0540168
											5279.37	105365	0.0501055
											5815.66	186401	0.0311997
											5999.76	104325	0.0575103
											4873.16	82272.3	0.0592321
											5359.41	92541.7	0.0579135
											5815.66	110550	0.0526066
											5725.61	110756	0.0516957
											7040.43	128482	0.054797
											6696.2	94592.4	0.07079
											8573.6	123080	0.0696588
